# Transposable element expression with variation in sex chromosome number: insights into a toxic Y effect on human longevity

**DOI:** 10.1101/2023.08.03.550779

**Authors:** Jordan Teoli, Miriam Merenciano, Marie Fablet, Anamaria Necsulea, Daniel Siqueira-de-Oliveira, Alessandro Brandulas-Cammarata, Audrey Labalme, Hervé Lejeune, Jean-François Lemaitre, François Gueyffier, Damien Sanlaville, Claire Bardel, Cristina Vieira, Gabriel AB Marais, Ingrid Plotton

## Abstract

Why women live longer than men is still an open question in human biology. Sex chromosomes have been proposed to play a role in the observed sex gap in longevity, and the Y male chromosome has been suspected of having a potential toxic genomic impact on male longevity. It has been hypothesized that in aging individuals, TE repression is diminished, which could lead to detrimental effects (e.g. somatic mutations, perturbed gene expression) and to an acceleration of the aging process. As the Y chromosome is typically enriched in transposable elements (TE), this could explain why the presence of a Y chromosome is associated with shorter longevity. Using transcriptomic data from humans with atypical karyotypes, we found an association between TE expression and the presence and number of Y chromosomes. These findings are consistent with the existence of a toxic Y effect on men's longevity.
