## Supplementary material for "Transposable element expression with variation in sex chromosome number: insights into a toxic Y effect on human longevity": DataS1: X_protein_coding_genes_diffentially_expressed.csv.csv

input_number	input	target_number	target	name	description	namespace
1	ENSG00000184368	1.1	ENSG00000184368	MAP7D2	MAP7 domain containing 2 [Source:HGNC Symbol;Acc:HGNC:25899]	ARRAYEXPRESS,ENSG
2	ENSG00000089472	2.1	ENSG00000089472	HEPH	hephaestin [Source:HGNC Symbol;Acc:HGNC:4866]	ARRAYEXPRESS,ENSG
3	ENSG00000169084	3.1	ENSG00000169084	DHRSX	dehydrogenase/reductase X-linked [Source:HGNC Symbol;Acc:HGNC:18399]	ARRAYEXPRESS,ENSG
4	ENSG00000169093	4.1	ENSG00000169093	ASMTL	acetylserotonin O-methyltransferase like [Source:HGNC Symbol;Acc:HGNC:751]	ARRAYEXPRESS,ENSG
5	ENSG00000169249	5.1	ENSG00000169249	ZRSR2	zinc finger CCCH-type, RNA binding motif and serine/arginine rich 2 [Source:HGNC Symbol;Acc:HGNC:23019]	ARRAYEXPRESS,ENSG
6	ENSG00000011201	6.1	ENSG00000011201	ANOS1	anosmin 1 [Source:HGNC Symbol;Acc:HGNC:6211]	ARRAYEXPRESS,ENSG
7	ENSG00000188937	7.1	ENSG00000188937	NYX	nyctalopin [Source:HGNC Symbol;Acc:HGNC:8082]	ARRAYEXPRESS,ENSG
8	ENSG00000198034	8.1	ENSG00000198034	RPS4X	ribosomal protein S4 X-linked [Source:HGNC Symbol;Acc:HGNC:10424]	ARRAYEXPRESS,ENSG
9	ENSG00000130021	9.1	ENSG00000130021	PUDP	pseudouridine 5'-phosphatase [Source:HGNC Symbol;Acc:HGNC:16818]	ARRAYEXPRESS,ENSG
10	ENSG00000005889	10.1	ENSG00000005889	ZFX	zinc finger protein X-linked [Source:HGNC Symbol;Acc:HGNC:12869]	ARRAYEXPRESS,ENSG
11	ENSG00000173674	11.1	ENSG00000173674	EIF1AX	eukaryotic translation initiation factor 1A X-linked [Source:HGNC Symbol;Acc:HGNC:3250]	ARRAYEXPRESS,ENSG
12	ENSG00000197976	12.1	ENSG00000197976	AKAP17A	A-kinase anchoring protein 17A [Source:HGNC Symbol;Acc:HGNC:18783]	ARRAYEXPRESS,ENSG
13	ENSG00000147050	13.1	ENSG00000147050	KDM6A	lysine demethylase 6A [Source:HGNC Symbol;Acc:HGNC:12637]	ARRAYEXPRESS,ENSG
14	ENSG00000178947	14.1	ENSG00000178947	SMIM10L2A	small integral membrane protein 10 like 2A [Source:HGNC Symbol;Acc:HGNC:34499]	ARRAYEXPRESS,ENSG
15	ENSG00000182378	15.1	ENSG00000182378	PLCXD1	phosphatidylinositol specific phospholipase C X domain containing 1 [Source:HGNC Symbol;Acc:HGNC:23148]	ARRAYEXPRESS,ENSG
16	ENSG00000069509	16.1	ENSG00000069509	FUNDC1	FUN14 domain containing 1 [Source:HGNC Symbol;Acc:HGNC:28746]	ARRAYEXPRESS,ENSG
17	ENSG00000126012	17.1	ENSG00000126012	KDM5C	lysine demethylase 5C [Source:HGNC Symbol;Acc:HGNC:11114]	ARRAYEXPRESS,ENSG
18	ENSG00000006757	18.1	ENSG00000006757	PNPLA4	patatin like phospholipase domain containing 4 [Source:HGNC Symbol;Acc:HGNC:24887]	ARRAYEXPRESS,ENSG
19	ENSG00000183943	19.1	ENSG00000183943	PRKX	protein kinase cAMP-dependent X-linked catalytic subunit [Source:HGNC Symbol;Acc:HGNC:9441]	ARRAYEXPRESS,ENSG
20	ENSG00000165704	20.1	ENSG00000165704	HPRT1	hypoxanthine phosphoribosyltransferase 1 [Source:HGNC Symbol;Acc:HGNC:5157]	ARRAYEXPRESS,ENSG
21	ENSG00000130962	21.1	ENSG00000130962	PRRG1	proline rich and Gla domain 1 [Source:HGNC Symbol;Acc:HGNC:9469]	ARRAYEXPRESS,ENSG
22	ENSG00000180879	22.1	ENSG00000180879	SSR4	signal sequence receptor subunit 4 [Source:HGNC Symbol;Acc:HGNC:11326]	ARRAYEXPRESS,ENSG
23	ENSG00000186462	23.1	ENSG00000186462	NAP1L2	nucleosome assembly protein 1 like 2 [Source:HGNC Symbol;Acc:HGNC:7638]	ARRAYEXPRESS,ENSG
24	ENSG00000184515	24.1	ENSG00000184515	BEX5	brain expressed X-linked 5 [Source:HGNC Symbol;Acc:HGNC:27990]	ARRAYEXPRESS,ENSG
25	ENSG00000102287	25.1	ENSG00000102287	GABRE	gamma-aminobutyric acid type A receptor subunit epsilon [Source:HGNC Symbol;Acc:HGNC:4085]	ARRAYEXPRESS,ENSG
26	ENSG00000214717	26.1	ENSG00000214717	ZBED1	zinc finger BED-type containing 1 [Source:HGNC Symbol;Acc:HGNC:447]	ARRAYEXPRESS,ENSG
27	ENSG00000147123	27.1	ENSG00000147123	NDUFB11	NADH:ubiquinone oxidoreductase subunit B11 [Source:HGNC Symbol;Acc:HGNC:20372]	ARRAYEXPRESS,ENSG
28	ENSG00000182162	28.1	ENSG00000182162	P2RY8	P2Y receptor family member 8 [Source:HGNC Symbol;Acc:HGNC:15524]	ARRAYEXPRESS,ENSG
29	ENSG00000086712	29.1	ENSG00000086712	TXLNG	taxilin gamma [Source:HGNC Symbol;Acc:HGNC:18578]	ARRAYEXPRESS,ENSG
30	ENSG00000126756	30.1	ENSG00000126756	UXT	ubiquitously expressed prefoldin like chaperone [Source:HGNC Symbol;Acc:HGNC:12641]	ARRAYEXPRESS,ENSG
31	ENSG00000155966	31.1	ENSG00000155966	AFF2	ALF transcription elongation factor 2 [Source:HGNC Symbol;Acc:HGNC:3776]	ARRAYEXPRESS,ENSG
32	ENSG00000196459	32.1	ENSG00000196459	TRAPPC2	trafficking protein particle complex subunit 2 [Source:HGNC Symbol;Acc:HGNC:23068]	ARRAYEXPRESS,ENSG
33	ENSG00000257529	33.1	ENSG00000257529	RPL36A-HNRNPH2	RPL36A-HNRNPH2 readthrough [Source:HGNC Symbol;Acc:HGNC:48349]	ARRAYEXPRESS,ENSG
34	ENSG00000198088	34.1	ENSG00000198088	NUP62CL	nucleoporin 62 C-terminal like [Source:HGNC Symbol;Acc:HGNC:25960]	ARRAYEXPRESS,ENSG
35	ENSG00000182712	35.1	ENSG00000182712	CMC4	C-X9-C motif containing 4 [Source:HGNC Symbol;Acc:HGNC:35428]	ARRAYEXPRESS,ENSG
36	ENSG00000089289	36.1	ENSG00000089289	IGBP1	immunoglobulin binding protein 1 [Source:HGNC Symbol;Acc:HGNC:5461]	ARRAYEXPRESS,ENSG
37	ENSG00000047230	37.1	ENSG00000047230	CTPS2	CTP synthase 2 [Source:HGNC Symbol;Acc:HGNC:2520]	ARRAYEXPRESS,ENSG
38	ENSG00000068985	38.1	ENSG00000068985	PAGE1	PAGE family member 1 [Source:HGNC Symbol;Acc:HGNC:4107]	ARRAYEXPRESS,ENSG
39	ENSG00000180964	39.1	ENSG00000180964	TCEAL8	transcription elongation factor A like 8 [Source:HGNC Symbol;Acc:HGNC:28683]	ARRAYEXPRESS,ENSG
40	ENSG00000277203	40.1	ENSG00000277203	None	novel transcript	ARRAYEXPRESS,ENSG
41	ENSG00000125354	41.1	ENSG00000125354	SEPTIN6	septin 6 [Source:HGNC Symbol;Acc:HGNC:15848]	ARRAYEXPRESS,ENSG
42	ENSG00000065923	42.1	ENSG00000065923	SLC9A7	solute carrier family 9 member A7 [Source:HGNC Symbol;Acc:HGNC:17123]	ARRAYEXPRESS,ENSG
43	ENSG00000186310	43.1	ENSG00000186310	NAP1L3	nucleosome assembly protein 1 like 3 [Source:HGNC Symbol;Acc:HGNC:7639]	ARRAYEXPRESS,ENSG
44	ENSG00000205542	44.1	ENSG00000205542	TMSB4X	thymosin beta 4 X-linked [Source:HGNC Symbol;Acc:HGNC:11881]	ARRAYEXPRESS,ENSG
45	ENSG00000183837	45.1	ENSG00000183837	PNMA3	PNMA family member 3 [Source:HGNC Symbol;Acc:HGNC:18742]	ARRAYEXPRESS,ENSG
46	ENSG00000188706	46.1	ENSG00000188706	ZDHHC9	zinc finger DHHC-type palmitoyltransferase 9 [Source:HGNC Symbol;Acc:HGNC:18475]	ARRAYEXPRESS,ENSG
47	ENSG00000172943	47.1	ENSG00000172943	PHF8	PHD finger protein 8 [Source:HGNC Symbol;Acc:HGNC:20672]	ARRAYEXPRESS,ENSG
48	ENSG00000147403	48.1	ENSG00000147403	RPL10	ribosomal protein L10 [Source:HGNC Symbol;Acc:HGNC:10298]	ARRAYEXPRESS,ENSG
49	ENSG00000198932	49.1	ENSG00000198932	GPRASP1	G protein-coupled receptor associated sorting protein 1 [Source:HGNC Symbol;Acc:HGNC:24834]	ARRAYEXPRESS,ENSG
50	ENSG00000124334	50.1	ENSG00000124334	IL9R	interleukin 9 receptor [Source:HGNC Symbol;Acc:HGNC:6030]	ARRAYEXPRESS,ENSG
51	ENSG00000186871	51.1	ENSG00000186871	ERCC6L	ERCC excision repair 6 like, spindle assembly checkpoint helicase [Source:HGNC Symbol;Acc:HGNC:20794]	ARRAYEXPRESS,ENSG
52	ENSG00000123595	52.1	ENSG00000123595	RAB9A	RAB9A, member RAS oncogene family [Source:HGNC Symbol;Acc:HGNC:9792]	ARRAYEXPRESS,ENSG
53	ENSG00000183479	53.1	ENSG00000183479	TREX2	three prime repair exonuclease 2 [Source:HGNC Symbol;Acc:HGNC:12270]	ARRAYEXPRESS,ENSG
54	ENSG00000094631	54.1	ENSG00000094631	HDAC6	histone deacetylase 6 [Source:HGNC Symbol;Acc:HGNC:14064]	ARRAYEXPRESS,ENSG
55	ENSG00000165775	55.1	ENSG00000165775	FUNDC2	FUN14 domain containing 2 [Source:HGNC Symbol;Acc:HGNC:24925]	ARRAYEXPRESS,ENSG
56	ENSG00000176896	56.1	ENSG00000176896	TCEANC	transcription elongation factor A N-terminal and central domain containing [Source:HGNC Symbol;Acc:HGNC:28277]	ARRAYEXPRESS,ENSG
57	ENSG00000158423	57.1	ENSG00000158423	RIBC1	RIB43A domain with coiled-coils 1 [Source:HGNC Symbol;Acc:HGNC:26537]	ARRAYEXPRESS,ENSG
58	ENSG00000169239	58.1	ENSG00000169239	CA5B	carbonic anhydrase 5B [Source:HGNC Symbol;Acc:HGNC:1378]	ARRAYEXPRESS,ENSG
59	ENSG00000125356	59.1	ENSG00000125356	NDUFA1	NADH:ubiquinone oxidoreductase subunit A1 [Source:HGNC Symbol;Acc:HGNC:7683]	ARRAYEXPRESS,ENSG
60	ENSG00000079482	60.1	ENSG00000079482	OPHN1	oligophrenin 1 [Source:HGNC Symbol;Acc:HGNC:8148]	ARRAYEXPRESS,ENSG
61	ENSG00000215301	61.1	ENSG00000215301	DDX3X	DEAD-box helicase 3 X-linked [Source:HGNC Symbol;Acc:HGNC:2745]	ARRAYEXPRESS,ENSG
62	ENSG00000169057	62.1	ENSG00000169057	MECP2	methyl-CpG binding protein 2 [Source:HGNC Symbol;Acc:HGNC:6990]	ARRAYEXPRESS,ENSG
63	ENSG00000232119	63.1	ENSG00000232119	MCTS1	MCTS1 re-initiation and release factor [Source:HGNC Symbol;Acc:HGNC:23357]	ARRAYEXPRESS,ENSG
64	ENSG00000029993	64.1	ENSG00000029993	HMGB3	high mobility group box 3 [Source:HGNC Symbol;Acc:HGNC:5004]	ARRAYEXPRESS,ENSG
65	ENSG00000102053	65.1	ENSG00000102053	ZC3H12B	zinc finger CCCH-type containing 12B [Source:HGNC Symbol;Acc:HGNC:17407]	ARRAYEXPRESS,ENSG
66	ENSG00000198918	66.1	ENSG00000198918	RPL39	ribosomal protein L39 [Source:HGNC Symbol;Acc:HGNC:10350]	ARRAYEXPRESS,ENSG
67	ENSG00000284987	67.1	ENSG00000284987	None	novel transcript	ARRAYEXPRESS,ENSG
68	ENSG00000160131	68.1	ENSG00000160131	VMA21	vacuolar ATPase assembly factor VMA21 [Source:HGNC Symbol;Acc:HGNC:22082]	ARRAYEXPRESS,ENSG
69	ENSG00000241343	69.1	ENSG00000241343	RPL36A	ribosomal protein L36a [Source:HGNC Symbol;Acc:HGNC:10359]	ARRAYEXPRESS,ENSG
70	ENSG00000131174	70.1	ENSG00000131174	COX7B	cytochrome c oxidase subunit 7B [Source:HGNC Symbol;Acc:HGNC:2291]	ARRAYEXPRESS,ENSG
71	ENSG00000238269	71.1	ENSG00000238269	PAGE2B	PAGE family member 2B [Source:HGNC Symbol;Acc:HGNC:31805]	ARRAYEXPRESS,ENSG
72	ENSG00000102225	72.1	ENSG00000102225	CDK16	cyclin dependent kinase 16 [Source:HGNC Symbol;Acc:HGNC:8749]	ARRAYEXPRESS,ENSG
73	ENSG00000156709	73.1	ENSG00000156709	AIFM1	apoptosis inducing factor mitochondria associated 1 [Source:HGNC Symbol;Acc:HGNC:8768]	ARRAYEXPRESS,ENSG
74	ENSG00000130741	74.1	ENSG00000130741	EIF2S3	eukaryotic translation initiation factor 2 subunit gamma [Source:HGNC Symbol;Acc:HGNC:3267]	ARRAYEXPRESS,ENSG
75	ENSG00000185515	75.1	ENSG00000185515	BRCC3	BRCA1/BRCA2-containing complex subunit 3 [Source:HGNC Symbol;Acc:HGNC:24185]	ARRAYEXPRESS,ENSG
76	ENSG00000173275	76.1	ENSG00000173275	ZNF449	zinc finger protein 449 [Source:HGNC Symbol;Acc:HGNC:21039]	ARRAYEXPRESS,ENSG
77	ENSG00000130826	77.1	ENSG00000130826	DKC1	dyskerin pseudouridine synthase 1 [Source:HGNC Symbol;Acc:HGNC:2890]	ARRAYEXPRESS,ENSG
