## Supplementary material for "Transposable element expression with variation in sex chromosome number: insights into a toxic Y effect on human longevity": DataS1: Y_genes_diffentially_expressed.csv.csv

input_number	input	target_number	target	name	description	namespace
1	ENSG00000114374	1.1	ENSG00000114374	USP9Y	ubiquitin specific peptidase 9 Y-linked [Source:HGNC Symbol;Acc:HGNC:12633]	ARRAYEXPRESS,ENSG
2	ENSG00000067048	2.1	ENSG00000067048	DDX3Y	DEAD-box helicase 3 Y-linked [Source:HGNC Symbol;Acc:HGNC:2699]	ARRAYEXPRESS,ENSG
3	ENSG00000183878	3.1	ENSG00000183878	UTY	ubiquitously transcribed tetratricopeptide repeat containing, Y-linked [Source:HGNC Symbol;Acc:HGNC:12638]	ARRAYEXPRESS,ENSG
4	ENSG00000012817	4.1	ENSG00000012817	KDM5D	lysine demethylase 5D [Source:HGNC Symbol;Acc:HGNC:11115]	ARRAYEXPRESS,ENSG
5	ENSG00000131002	5.1	ENSG00000131002	TXLNGY	taxilin gamma pseudogene, Y-linked [Source:HGNC Symbol;Acc:HGNC:18473]	ARRAYEXPRESS,ENSG
6	ENSG00000099725	6.1	ENSG00000099725	PRKY	protein kinase Y-linked (pseudogene) [Source:HGNC Symbol;Acc:HGNC:9444]	ARRAYEXPRESS,ENSG
7	ENSG00000129824	7.1	ENSG00000129824	RPS4Y1	ribosomal protein S4 Y-linked 1 [Source:HGNC Symbol;Acc:HGNC:10425]	ARRAYEXPRESS,ENSG
8	ENSG00000198692	8.1	ENSG00000198692	EIF1AY	eukaryotic translation initiation factor 1A Y-linked [Source:HGNC Symbol;Acc:HGNC:3252]	ARRAYEXPRESS,ENSG
9	ENSG00000215580	9.1	ENSG00000215580	BCORP1	BCL6 corepressor pseudogene 1 [Source:HGNC Symbol;Acc:HGNC:23953]	ARRAYEXPRESS,ENSG
10	ENSG00000231535	10.1	ENSG00000231535	LINC00278	long intergenic non-protein coding RNA 278 [Source:HGNC Symbol;Acc:HGNC:38712]	ARRAYEXPRESS,ENSG
11	ENSG00000267793	11.1	ENSG00000267793	None	ADAM metallopeptidase domain (ADAM) pseudogene	ARRAYEXPRESS,ENSG
12	ENSG00000067646	12.1	ENSG00000067646	ZFY	zinc finger protein Y-linked [Source:HGNC Symbol;Acc:HGNC:12870]	ARRAYEXPRESS,ENSG
13	ENSG00000176728	13.1	ENSG00000176728	TTTY14	testis-specific transcript, Y-linked 14 [Source:HGNC Symbol;Acc:HGNC:18495]	ARRAYEXPRESS,ENSG
14	ENSG00000229236	14.1	ENSG00000229236	TTTY10	testis-specific transcript, Y-linked 10 [Source:HGNC Symbol;Acc:HGNC:18491]	ARRAYEXPRESS,ENSG
15	ENSG00000241859	15.1	ENSG00000241859	ANOS2P	anosmin 2, pseudogene [Source:HGNC Symbol;Acc:HGNC:6214]	ARRAYEXPRESS,ENSG
16	ENSG00000154620	16.1	ENSG00000154620	TMSB4Y	thymosin beta 4 Y-linked [Source:HGNC Symbol;Acc:HGNC:11882]	ARRAYEXPRESS,ENSG
17	ENSG00000260197	17.1	ENSG00000260197	None	novel transcript	ARRAYEXPRESS,ENSG
18	ENSG00000286009	18.1	ENSG00000286009	None	novel transcript, antisense to USP9Y	ARRAYEXPRESS,ENSG
19	ENSG00000288049	19.1	ENSG00000288049	None	novel transcript, antisense to KDM5D	ARRAYEXPRESS,ENSG
20	ENSG00000277438	20.1	ENSG00000277438	KDM5DP1	lysine demethylase 5D pseudogene 1 [Source:HGNC Symbol;Acc:HGNC:23976]	ARRAYEXPRESS,ENSG
21	ENSG00000165246	21.1	ENSG00000165246	NLGN4Y	neuroligin 4 Y-linked [Source:HGNC Symbol;Acc:HGNC:15529]	ARRAYEXPRESS,ENSG
22	ENSG00000226918	22.1	ENSG00000226918	None	RNA binding motif protein, Y-linked, family 1, member A1 (RBMY1A1) pseudogene	ARRAYEXPRESS,ENSG
23	ENSG00000233070	23.1	ENSG00000233070	ZFY-AS1	ZFY antisense RNA 1 [Source:HGNC Symbol;Acc:HGNC:38798]	ARRAYEXPRESS,ENSG
24	ENSG00000278847	24.1	ENSG00000278847	None	novel transcript	ARRAYEXPRESS,ENSG
25	ENSG00000280969	25.1	ENSG00000280969	RPS4Y2	ribosomal protein S4 Y-linked 2 [Source:HGNC Symbol;Acc:HGNC:18501]	ARRAYEXPRESS,ENSG
26	ENSG00000229163	26.1	ENSG00000229163	NAP1L1P2	nucleosome assembly protein 1 like 1 pseudogene 2 [Source:HGNC Symbol;Acc:HGNC:38005]	ARRAYEXPRESS,ENSG
27	ENSG00000236951	27.1	ENSG00000236951	None	novel transcript	ARRAYEXPRESS,ENSG
28	ENSG00000230663	28.1	ENSG00000230663	FAM224B	family with sequence similarity 224 member B [Source:HGNC Symbol;Acc:HGNC:37737]	ARRAYEXPRESS,ENSG
29	ENSG00000226555	29.1	ENSG00000226555	AGKP1	AGK pseudogene 1 [Source:HGNC Symbol;Acc:HGNC:37661]	ARRAYEXPRESS,ENSG
30	ENSG00000169084	30.1	ENSG00000169084	DHRSX	dehydrogenase/reductase X-linked [Source:HGNC Symbol;Acc:HGNC:18399]	ARRAYEXPRESS,ENSG
31	ENSG00000169093	31.1	ENSG00000169093	ASMTL	acetylserotonin O-methyltransferase like [Source:HGNC Symbol;Acc:HGNC:751]	ARRAYEXPRESS,ENSG
32	ENSG00000232634	32.1	ENSG00000232634	NEFLP1	neurofilament light pseudogene 1 [Source:HGNC Symbol;Acc:HGNC:37662]	ARRAYEXPRESS,ENSG
33	ENSG00000197976	33.1	ENSG00000197976	AKAP17A	A-kinase anchoring protein 17A [Source:HGNC Symbol;Acc:HGNC:18783]	ARRAYEXPRESS,ENSG
34	ENSG00000169789	34.1	ENSG00000169789	PRY	PTPN13 like Y-linked [Source:HGNC Symbol;Acc:HGNC:14024]	ARRAYEXPRESS,ENSG,HPA,HPA_ACC
35	ENSG00000226863	35.1	ENSG00000226863	SHROOM2P1	shroom family member 2 pseudogene 1 [Source:HGNC Symbol;Acc:HGNC:631]	ARRAYEXPRESS,ENSG
36	ENSG00000169807	36.1	ENSG00000169807	PRY2	PTPN13 like Y-linked 2 [Source:HGNC Symbol;Acc:HGNC:21504]	ARRAYEXPRESS,ENSG,HPA,HPA_ACC
37	ENSG00000182378	37.1	ENSG00000182378	PLCXD1	phosphatidylinositol specific phospholipase C X domain containing 1 [Source:HGNC Symbol;Acc:HGNC:23148]	ARRAYEXPRESS,ENSG
38	ENSG00000214717	38.1	ENSG00000214717	ZBED1	zinc finger BED-type containing 1 [Source:HGNC Symbol;Acc:HGNC:447]	ARRAYEXPRESS,ENSG
39	ENSG00000182162	39.1	ENSG00000182162	P2RY8	P2Y receptor family member 8 [Source:HGNC Symbol;Acc:HGNC:15524]	ARRAYEXPRESS,ENSG
40	ENSG00000229308	40.1	ENSG00000229308	None	novel transcript	ARRAYEXPRESS,ENSG
41	ENSG00000236017	41.1	ENSG00000236017	ASMTL-AS1	ASMTL antisense RNA 1 [Source:HGNC Symbol;Acc:HGNC:25811]	ARRAYEXPRESS,ENSG
42	ENSG00000226179	42.1	ENSG00000226179	LINC00685	long intergenic non-protein coding RNA 685 [Source:HGNC Symbol;Acc:HGNC:27560]	ARRAYEXPRESS,ENSG
43	ENSG00000206159	43.1	ENSG00000206159	GYG2P1	glycogenin 2 pseudogene 1 [Source:HGNC Symbol;Acc:HGNC:4701]	ARRAYEXPRESS,ENSG
44	ENSG00000223773	44.1	ENSG00000223773	CD99P1	CD99 molecule pseudogene 1 [Source:HGNC Symbol;Acc:HGNC:7083]	ARRAYEXPRESS,ENSG
45	ENSG00000124334	45.1	ENSG00000124334	IL9R	interleukin 9 receptor [Source:HGNC Symbol;Acc:HGNC:6030]	ARRAYEXPRESS,ENSG
