## Supplementary material for "Transposable element expression with variation in sex chromosome number: insights into a toxic Y effect on human longevity": DataS1: Y_protein_coding_genes_diffentially_expressed.csv.csv

input_number	input	target_number	target	name	description	namespace
1	ENSG00000114374	1.1	ENSG00000114374	USP9Y	ubiquitin specific peptidase 9 Y-linked [Source:HGNC Symbol;Acc:HGNC:12633]	ARRAYEXPRESS,ENSG
2	ENSG00000067048	2.1	ENSG00000067048	DDX3Y	DEAD-box helicase 3 Y-linked [Source:HGNC Symbol;Acc:HGNC:2699]	ARRAYEXPRESS,ENSG
3	ENSG00000183878	3.1	ENSG00000183878	UTY	ubiquitously transcribed tetratricopeptide repeat containing, Y-linked [Source:HGNC Symbol;Acc:HGNC:12638]	ARRAYEXPRESS,ENSG
4	ENSG00000012817	4.1	ENSG00000012817	KDM5D	lysine demethylase 5D [Source:HGNC Symbol;Acc:HGNC:11115]	ARRAYEXPRESS,ENSG
5	ENSG00000099725	5.1	ENSG00000099725	PRKY	protein kinase Y-linked (pseudogene) [Source:HGNC Symbol;Acc:HGNC:9444]	ARRAYEXPRESS,ENSG
6	ENSG00000129824	6.1	ENSG00000129824	RPS4Y1	ribosomal protein S4 Y-linked 1 [Source:HGNC Symbol;Acc:HGNC:10425]	ARRAYEXPRESS,ENSG
7	ENSG00000198692	7.1	ENSG00000198692	EIF1AY	eukaryotic translation initiation factor 1A Y-linked [Source:HGNC Symbol;Acc:HGNC:3252]	ARRAYEXPRESS,ENSG
8	ENSG00000067646	8.1	ENSG00000067646	ZFY	zinc finger protein Y-linked [Source:HGNC Symbol;Acc:HGNC:12870]	ARRAYEXPRESS,ENSG
9	ENSG00000154620	9.1	ENSG00000154620	TMSB4Y	thymosin beta 4 Y-linked [Source:HGNC Symbol;Acc:HGNC:11882]	ARRAYEXPRESS,ENSG
10	ENSG00000165246	10.1	ENSG00000165246	NLGN4Y	neuroligin 4 Y-linked [Source:HGNC Symbol;Acc:HGNC:15529]	ARRAYEXPRESS,ENSG
11	ENSG00000280969	11.1	ENSG00000280969	RPS4Y2	ribosomal protein S4 Y-linked 2 [Source:HGNC Symbol;Acc:HGNC:18501]	ARRAYEXPRESS,ENSG
12	ENSG00000169084	12.1	ENSG00000169084	DHRSX	dehydrogenase/reductase X-linked [Source:HGNC Symbol;Acc:HGNC:18399]	ARRAYEXPRESS,ENSG
13	ENSG00000169093	13.1	ENSG00000169093	ASMTL	acetylserotonin O-methyltransferase like [Source:HGNC Symbol;Acc:HGNC:751]	ARRAYEXPRESS,ENSG
14	ENSG00000197976	14.1	ENSG00000197976	AKAP17A	A-kinase anchoring protein 17A [Source:HGNC Symbol;Acc:HGNC:18783]	ARRAYEXPRESS,ENSG
15	ENSG00000169789	15.1	ENSG00000169789	PRY	PTPN13 like Y-linked [Source:HGNC Symbol;Acc:HGNC:14024]	ARRAYEXPRESS,ENSG,HPA,HPA_ACC
16	ENSG00000169807	16.1	ENSG00000169807	PRY2	PTPN13 like Y-linked 2 [Source:HGNC Symbol;Acc:HGNC:21504]	ARRAYEXPRESS,ENSG,HPA,HPA_ACC
17	ENSG00000182378	17.1	ENSG00000182378	PLCXD1	phosphatidylinositol specific phospholipase C X domain containing 1 [Source:HGNC Symbol;Acc:HGNC:23148]	ARRAYEXPRESS,ENSG
18	ENSG00000214717	18.1	ENSG00000214717	ZBED1	zinc finger BED-type containing 1 [Source:HGNC Symbol;Acc:HGNC:447]	ARRAYEXPRESS,ENSG
19	ENSG00000182162	19.1	ENSG00000182162	P2RY8	P2Y receptor family member 8 [Source:HGNC Symbol;Acc:HGNC:15524]	ARRAYEXPRESS,ENSG
20	ENSG00000124334	20.1	ENSG00000124334	IL9R	interleukin 9 receptor [Source:HGNC Symbol;Acc:HGNC:6030]	ARRAYEXPRESS,ENSG
