## Supplementary material for "Transposable element expression with variation in sex chromosome number: insights into a toxic Y effect on human longevity": DataS2: list_of_downregulated_genes_in_XXY_compared_to_XY.csv

input	name	description	baseMean	log2FoldChange	lfcSE	pvalue	padj
ENSG00000228223	HCG11	HLA complex group 11 [Source:HGNC Symbol;Acc:HGNC:17707]	703,865881403287	-0,852529086811753	0,173880365652496	1,25822869279839e-09	5,70581547610215e-06
ENSG00000186994	KANK3	KN motif and ankyrin repeat domains 3 [Source:HGNC Symbol;Acc:HGNC:24796]	46,6285217958509	-1,33503881244452	0,434522978285106	4,47311548436264e-08	9,22031095385805e-05
ENSG00000226816	None	novel transcript	52,4849825864842	-1,3599543230447	0,540382273267375	2,35768147657401e-07	0,000318006714476417
ENSG00000181264	TLCD5	TLC domain containing 5 [Source:HGNC Symbol;Acc:HGNC:28280]	9,79194976853871	-2,05767862727129	0,875145495996609	4,04367990988798e-07	0,000458431991384001
ENSG00000257599	OVCH1-AS1	OVCH1 antisense RNA 1 [Source:HGNC Symbol;Acc:HGNC:44484]	221,24664011248	-1,32215582525799	0,906322843670779	4,07192067809317e-06	0,00318368032603739
ENSG00000261202	TNRC6B-DT	TNRC6B divergent transcript [Source:HGNC Symbol;Acc:HGNC:55373]	23,3044417773583	-0,724323988480666	0,271553349240952	4,99300445844293e-06	0,00353785572158547
ENSG00000211664	IGLV2-18	immunoglobulin lambda variable 2-18 [Source:HGNC Symbol;Acc:HGNC:5889]	40,4354636860322	-1,69713781742011	1,29232399818806	5,40084213454863e-06	0,00360172631055164
ENSG00000080007	DDX43	DEAD-box helicase 43 [Source:HGNC Symbol;Acc:HGNC:18677]	55,7251271124248	-1,10747469043692	0,793194085024331	6,45199460278564e-06	0,00407053032456968
ENSG00000162639	HENMT1	HEN methyltransferase 1 [Source:HGNC Symbol;Acc:HGNC:26400]	850,319462403127	-0,446053688704062	0,133303281671911	7,38837146886207e-06	0,00440852459697312
ENSG00000111537	IFNG	interferon gamma [Source:HGNC Symbol;Acc:HGNC:5438]	145,748960442126	-0,800302480323063	0,42911880821162	1,08619246345753e-05	0,00559734725373545
ENSG00000104691	UBXN8	UBX domain protein 8 [Source:HGNC Symbol;Acc:HGNC:30307]	264,698822148458	-0,409759548856981	0,120738702951833	1,16502191777791e-05	0,00587015710304363
ENSG00000243276	None	novel transcript	11,8934521746193	-2,28761662695264	2,8401580180946	1,48603169812109e-05	0,00664450492244141
ENSG00000162444	RBP7	retinol binding protein 7 [Source:HGNC Symbol;Acc:HGNC:30316]	1366,02072384332	-0,667749992678224	0,285965930891603	1,62133581139185e-05	0,00668403057954524
ENSG00000263934	SNORD3A	small nucleolar RNA, C/D box 3A [Source:HGNC Symbol;Acc:HGNC:33189]	546,315182737019	-0,692039006380035	0,321569638401023	1,78799875152521e-05	0,00711247082317239
ENSG00000287115	LINC02993	long intergenic non-protein coding RNA 2993 [Source:HGNC Symbol;Acc:HGNC:56105]	41,5915483181037	-0,701207830144086	0,353432015803496	2,07611771914577e-05	0,00756915198795784
ENSG00000144061	NPHP1	nephrocystin 1 [Source:HGNC Symbol;Acc:HGNC:7905]	34,5859651169899	-0,678467960812525	0,331125289085655	2,34739814062586e-05	0,00815364873437484
ENSG00000210154	MT-TD	mitochondrially encoded tRNA-Asp (GAU/C) [Source:HGNC Symbol;Acc:HGNC:7478]	11,8027828814597	-0,794166776900074	0,682012298467925	2,4714477661603e-05	0,00815364873437484
ENSG00000212402	SNORA74B	small nucleolar RNA, H/ACA box 74B [Source:HGNC Symbol;Acc:HGNC:32660]	158,58647901087	-0,622623240017528	0,335193311565455	5,0120975323707e-05	0,0135235722043651
ENSG00000226791	LINC02611	long intergenic non-protein coding RNA 2611 [Source:HGNC Symbol;Acc:HGNC:54060]	260,366901385783	-0,423749732828949	0,148201772699516	5,18204162276747e-05	0,0135741339667948
ENSG00000261740	BOLA2-SMG1P6	BOLA2-SMG1P6 readthrough [Source:HGNC Symbol;Acc:HGNC:53563]	752,390897760537	-0,52918579626272	0,221663002259405	5,20838694147988e-05	0,0135741339667948
ENSG00000113318	MSH3	mutS homolog 3 [Source:HGNC Symbol;Acc:HGNC:7326]	1564,85690514533	-0,313186604369574	0,0912269147982505	5,95290441323367e-05	0,0149973505184067
ENSG00000123201	GUCY1B2	guanylate cyclase 1 soluble subunit beta 2 (pseudogene) [Source:HGNC Symbol;Acc:HGNC:4686]	10,2566851213148	-0,741223504139911	1,18152259767514	7,04440035368859e-05	0,0167917761982937
ENSG00000154813	DPH3	diphthamide biosynthesis 3 [Source:HGNC Symbol;Acc:HGNC:27717]	1317,93866915586	-0,384910358554227	0,129226486903322	6,97062298311598e-05	0,0167917761982937
ENSG00000186462	NAP1L2	nucleosome assembly protein 1 like 2 [Source:HGNC Symbol;Acc:HGNC:7638]	276,687631680989	-0,581518038833557	0,307215956558455	7,41455535869916e-05	0,0167917761982937
ENSG00000125821	DTD1	D-aminoacyl-tRNA deacylase 1 [Source:HGNC Symbol;Acc:HGNC:16219]	766,251694868191	-0,333425819559205	0,103161571450799	8,15329118731276e-05	0,0176747862024515
ENSG00000233999	IGKV3OR2-268	immunoglobulin kappa variable 3/OR2-268 (non-functional) [Source:HGNC Symbol;Acc:HGNC:5830]	53,9558699357902	-0,822220038392485	1,84929876913812	8,26288849545672e-05	0,0176747862024515
ENSG00000247240	UBL7-DT	UBL7 divergent transcript [Source:HGNC Symbol;Acc:HGNC:48614]	197,895479342186	-0,402935801465203	0,144972983398101	9,11639560810336e-05	0,0191393661127903
ENSG00000183734	ASCL2	achaete-scute family bHLH transcription factor 2 [Source:HGNC Symbol;Acc:HGNC:739]	225,261159085043	-0,488018784682167	0,209052037942589	9,23549654550567e-05	0,0192041640968306
ENSG00000213742	ZNF337-AS1	ZNF337 antisense RNA 1 [Source:HGNC Symbol;Acc:HGNC:40759]	99,2686976090985	-0,486047972819392	0,210353791992135	9,9949570295088e-05	0,0202096410074476
ENSG00000264769	None	novel transcript, antisense MAFG	10,6144770467628	-0,553624440521473	0,485150410448152	0,00010531402448069	0,02094640518487
ENSG00000166130	IKBIP	IKBKB interacting protein [Source:HGNC Symbol;Acc:HGNC:26430]	2307,88388363325	-0,49051968024203	0,218968253768989	0,000111475362087256	0,0217895893100554
ENSG00000173930	SLCO4C1	solute carrier organic anion transporter family member 4C1 [Source:HGNC Symbol;Acc:HGNC:23612]	1577,52246521533	-0,449011231939288	0,184814238713281	0,000117915925736003	0,0224674428583037
ENSG00000211694	TRGV10	T cell receptor gamma variable 10 (non-functional) [Source:HGNC Symbol;Acc:HGNC:12285]	357,734948542045	-0,533380375414733	0,276798378031106	0,000120752087672061	0,0228161069656359
ENSG00000197061	H4C3	H4 clustered histone 3 [Source:HGNC Symbol;Acc:HGNC:4787]	5545,28133751935	-0,530915758448098	0,299844660749781	0,000146090426509681	0,0249973184994225
ENSG00000233093	LINC00892	long intergenic non-protein coding RNA 892 [Source:HGNC Symbol;Acc:HGNC:48578]	164,876381118393	-0,539054414290739	0,324487219966715	0,000141177375514496	0,0249973184994225
ENSG00000173040	EVC2	EvC ciliary complex subunit 2 [Source:HGNC Symbol;Acc:HGNC:19747]	59,8855424200353	-0,49834215861417	0,245196178090039	0,000153469526407389	0,0253336721499057
ENSG00000176903	PNMA1	PNMA family member 1 [Source:HGNC Symbol;Acc:HGNC:9158]	276,351829922183	-0,343058399868199	0,115619358745952	0,000152887313014317	0,0253336721499057
ENSG00000277972	CISD3	CDGSH iron sulfur domain 3 [Source:HGNC Symbol;Acc:HGNC:27578]	214,945685048437	-0,474590834127489	0,221027055498464	0,000163535429813474	0,026485730968505
ENSG00000166025	AMOTL1	angiomotin like 1 [Source:HGNC Symbol;Acc:HGNC:17811]	111,488077994754	-0,503344203215105	0,27510044800492	0,00019205026797821	0,0294131696747877
ENSG00000180543	TSPYL5	TSPY like 5 [Source:HGNC Symbol;Acc:HGNC:29367]	116,911120870435	-0,489960382199147	0,251281824816581	0,000193285802308519	0,0294131696747877
ENSG00000256073	URB1-AS1	URB1 antisense RNA 1 (head to head) [Source:HGNC Symbol;Acc:HGNC:23128]	94,392081179525	-0,50959389121826	0,291141043326672	0,000191227778049753	0,0294131696747877
ENSG00000164342	TLR3	toll like receptor 3 [Source:HGNC Symbol;Acc:HGNC:11849]	95,3871316436864	-0,494485613315285	0,280365945608438	0,00022768612102623	0,0318676241243749
ENSG00000165972	CCDC38	coiled-coil domain containing 38 [Source:HGNC Symbol;Acc:HGNC:26843]	11,4222676607019	-0,479073619004721	0,407612461390093	0,000224009122335722	0,0318676241243749
ENSG00000189343	RPS2P46	ribosomal protein S2 pseudogene 46 [Source:HGNC Symbol;Acc:HGNC:35839]	20,3388275923453	-0,441482613739462	0,497548643682839	0,000226962727372928	0,0318676241243749
ENSG00000169252	ADRB2	adrenoceptor beta 2 [Source:HGNC Symbol;Acc:HGNC:286]	2228,30927442654	-0,488338920835447	0,266590899143549	0,000229909726953111	0,0319814303615635
ENSG00000116791	CRYZ	crystallin zeta [Source:HGNC Symbol;Acc:HGNC:2419]	625,608148446094	-0,465341157426471	0,231580633208486	0,000236810575167369	0,0327405059838106
ENSG00000105374	NKG7	natural killer cell granule protein 7 [Source:HGNC Symbol;Acc:HGNC:7830]	8300,35091471208	-0,494015711627366	0,300363668841465	0,000245604444499131	0,0335471998468271
ENSG00000123352	SPATS2	spermatogenesis associated serine rich 2 [Source:HGNC Symbol;Acc:HGNC:18650]	270,565194410473	-0,430358342413814	0,198938654655851	0,000277643887895424	0,0368146053458528
ENSG00000100181	TPTEP1	TPTE pseudogene 1 [Source:HGNC Symbol;Acc:HGNC:43648]	308,039895152323	-0,439250079152703	0,425654239668803	0,000285231289367799	0,0371685876731349
ENSG00000165502	RPL36AL	ribosomal protein L36a like [Source:HGNC Symbol;Acc:HGNC:10346]	11617,0606968107	-0,469051433392459	0,253045810004563	0,00028481191804112	0,0371685876731349
ENSG00000285572	None	novel transcript	59,5169381722426	-0,46313047758312	0,247886411696066	0,000301277752741996	0,0383773694700676
ENSG00000212443	SNORA53	small nucleolar RNA, H/ACA box 53 [Source:HGNC Symbol;Acc:HGNC:32646]	749,440604144559	-0,476461003471651	0,325459754879656	0,000305053570625494	0,038426581446458
ENSG00000207445	SNORD15B	small nucleolar RNA, C/D box 15B [Source:HGNC Symbol;Acc:HGNC:16649]	515,267300072903	-0,475620089591744	0,308589543104875	0,000315540941242883	0,0392405705474132
ENSG00000272341	None	novel transcript	186,913014314724	-0,430208365556416	0,209017283857898	0,000341220806767462	0,0414117158399128
ENSG00000275126	H4C13	H4 clustered histone 13 [Source:HGNC Symbol;Acc:HGNC:4791]	904,659097525961	-0,466297865089719	0,331332860313848	0,000337509999798305	0,0414117158399128
ENSG00000211670	IGLV3-9	immunoglobulin lambda variable 3-9 [Source:HGNC Symbol;Acc:HGNC:5918]	163,172150268685	-0,456656606648619	0,256390747321215	0,000362196606684095	0,0434520944971173
ENSG00000286585	None	novel transcript	30,1297584327254	-0,462338694173842	0,280851898944888	0,000370545119833162	0,0435323318502441
ENSG00000113643	RARS1	arginyl-tRNA synthetase 1 [Source:HGNC Symbol;Acc:HGNC:9870]	4179,49100618877	-0,452135941602159	0,255023558542017	0,000387459406010711	0,0439262728594343
ENSG00000125657	TNFSF9	TNF superfamily member 9 [Source:HGNC Symbol;Acc:HGNC:11939]	10,6845825208165	-0,413283713515084	0,381487034019049	0,00043002842185504	0,0478834590308055
ENSG00000139160	ETFBKMT	electron transfer flavoprotein subunit beta lysine methyltransferase [Source:HGNC Symbol;Acc:HGNC:28739]	98,100222339497	-0,362570047838692	0,149416442096535	0,000437147217931407	0,0478834590308055
ENSG00000160172	FAM86C2P	family with sequence similarity 86 member C2, pseudogene [Source:HGNC Symbol;Acc:HGNC:42392]	25,8364897216671	-0,448628383294732	0,316222323304576	0,000434072236497264	0,0478834590308055
ENSG00000249978	TRGV7	T cell receptor gamma variable 7 (pseudogene) [Source:HGNC Symbol;Acc:HGNC:12293]	104,623877885136	-0,451592290204313	0,286859938500115	0,000436866912228743	0,0478834590308055
ENSG00000256155	LINC02598	long intergenic non-protein coding RNA 2598 [Source:HGNC Symbol;Acc:HGNC:53954]	16,5187258206759	-0,441848873065032	0,328012044541274	0,000447645928059835	0,0485642285781278
ENSG00000206177	HBM	hemoglobin subunit mu [Source:HGNC Symbol;Acc:HGNC:4826]	3704,46517605162	-0,424848699282817	0,355817489796472	0,000455259145605415	0,0486912540917792
ENSG00000139618	BRCA2	BRCA2 DNA repair associated [Source:HGNC Symbol;Acc:HGNC:1101]	980,769363696333	-0,439210239874442	0,24753305652737	0,000459536741229284	0,0488671247096898
ENSG00000169627	BOLA2B	bolA family member 2B [Source:HGNC Symbol;Acc:HGNC:32479]	1251,16560879933	-0,444093812130428	0,262171223499116	0,000461213931722396	0,0488671247096898
ENSG00000166446	CDYL2	chromodomain Y like 2 [Source:HGNC Symbol;Acc:HGNC:23030]	710,119311995766	-0,405696556189006	0,195599653376292	0,000465647681100665	0,0491074210291929
