## Supplementary material for "Transposable element expression with variation in sex chromosome number: insights into a toxic Y effect on human longevity": DataS2: list_of_downregulated_genes_in_XY_compared_to_XX.csv

input	name	description	baseMean	log2FoldChange	lfcSE	pvalue	padj
ENSG00000229807	XIST	X inactive specific transcript [Source:HGNC Symbol;Acc:HGNC:12810]	34723,5448525139	-15,3091107661229	0,556003417196156	1,97587924418886e-167	2,78849251468227e-163
ENSG00000184368	MAP7D2	MAP7 domain containing 2 [Source:HGNC Symbol;Acc:HGNC:25899]	51,4966243830302	-4,28381882628004	0,360922134157496	1,55523350218328e-32	4,38969840102905e-29
ENSG00000089472	HEPH	hephaestin [Source:HGNC Symbol;Acc:HGNC:4866]	70,0200355553806	-5,25388339750892	0,515048648555412	1,69938199722557e-24	3,78675973676507e-21
ENSG00000231340	ACTG1P10	actin gamma 1 pseudogene 10 [Source:HGNC Symbol;Acc:HGNC:155]	14,569756273076	-7,13446381029581	0,874243023539974	2,53065466840878e-16	4,12087912888811e-13
ENSG00000268089	GABRQ	gamma-aminobutyric acid type A receptor subunit theta [Source:HGNC Symbol;Acc:HGNC:14454]	0,754829560401997	-17,6898155405667	2,83744740099286	7,67029999867746e-11	9,27843318125733e-08
ENSG00000227329	None	pseudogene similar to part of suppressor of variegation 3-9 homolog 2 (SUV39H2)	4,37069464809315	-5,54520757719152	0,951759414237568	4,17979937680719e-09	4,42410865038157e-06
ENSG00000173674	EIF1AX	eukaryotic translation initiation factor 1A X-linked [Source:HGNC Symbol;Acc:HGNC:3250]	3240,01601285603	-0,71883991992521	0,141102226203608	9,35657281979338e-09	9,66191658644908e-06
ENSG00000130021	PUDP	pseudouridine 5'-phosphatase [Source:HGNC Symbol;Acc:HGNC:16818]	504,149419060195	-0,662087643236374	0,129732658072359	1,94906691393034e-08	1,96475226195197e-05
ENSG00000254715	OR7E154P	olfactory receptor family 7 subfamily E member 154 pseudogene [Source:HGNC Symbol;Acc:HGNC:31309]	1,00838924181555	-16,1219659098934	3,07117745741547	2,11489641234474e-08	2,08233684432213e-05
ENSG00000188937	NYX	nyctalopin [Source:HGNC Symbol;Acc:HGNC:8082]	5,63982500248702	-5,67086820487368	1,11170773806349	7,6954292820842e-08	7,24020188766402e-05
ENSG00000147050	KDM6A	lysine demethylase 6A [Source:HGNC Symbol;Acc:HGNC:12637]	5075,83286177698	-0,618213147763351	0,131443084418552	1,68602344610329e-07	0,000148714293044002
ENSG00000229491	None	novel transcript	3,86439316981247	-4,91550093279562	1,09556428480078	2,58400853741193e-07	0,000223268884606013
ENSG00000235224	None	ribosomal protein L27 (RPL27) pseudogene	4,43823498972707	-4,95606510623944	1,20755153695367	4,62140315722439e-07	0,000391321933741133
ENSG00000005889	ZFX	zinc finger protein X-linked [Source:HGNC Symbol;Acc:HGNC:12869]	5131,12906610567	-0,532273050383412	0,116117005787163	4,78145186601131e-07	0,000396935508045464
ENSG00000204257	HLA-DMA	major histocompatibility complex, class II, DM alpha [Source:HGNC Symbol;Acc:HGNC:4934]	118,475936932133	-5,19058766291348	1,38418137623625	7,61749716871024e-07	0,000615063725522788
ENSG00000259414	None	hect domain and RLD 2 pseudogene 7	0,31521709712544	-15,8478386980626	4,52568977412325	7,69955535280546e-07	0,000615063725522788
ENSG00000169249	ZRSR2	zinc finger CCCH-type, RNA binding motif and serine/arginine rich 2 [Source:HGNC Symbol;Acc:HGNC:23019]	834,322719682168	-0,473843916797321	0,107682765579661	1,09627598679331e-06	0,000843893322342824
ENSG00000270641	TSIX	TSIX transcript, XIST antisense RNA [Source:HGNC Symbol;Acc:HGNC:12377]	12,8275510650905	-4,26064326151205	1,30831329460388	1,18259953517481e-06	0,000894087484289841
ENSG00000284419	MIR663A	microRNA 663a [Source:HGNC Symbol;Acc:HGNC:32919]	31,6213494687364	-1,5353431627969	0,941534399096269	3,87309634231523e-06	0,00282722677484383
ENSG00000225106	None	novel transcript, antisense to CDH4	0,301878553913483	-12,4210205671428	7,52524347208894	8,36045647250004e-06	0,0059994068836052
ENSG00000006757	PNPLA4	patatin like phospholipase domain containing 4 [Source:HGNC Symbol;Acc:HGNC:24887]	237,768752487558	-0,637019827948333	0,291229481899112	9,73772662204103e-06	0,00687126449539955
ENSG00000086712	TXLNG	taxilin gamma [Source:HGNC Symbol;Acc:HGNC:18578]	956,719685438553	-0,478716645435264	0,15680462784269	1,21748792446784e-05	0,00845016454854415
ENSG00000287098	None	novel transcript	8,64872677592507	-1,21189618875241	1,24653741208357	1,73304090831045e-05	0,0118344332219432
ENSG00000261914	RPL23AP84	ribosomal protein L23a pseudogene 84 [Source:HGNC Symbol;Acc:HGNC:51575]	1,79929349940971	-9,99373348256496	8,04955699627253	1,8051975920994e-05	0,011941946195985
ENSG00000288048	None	novel transcript	0,307678537501949	-9,80065457205207	7,53106776909618	1,79329461921701e-05	0,011941946195985
ENSG00000198034	RPS4X	ribosomal protein S4 X-linked [Source:HGNC Symbol;Acc:HGNC:10424]	54083,7429270571	-0,565235504670011	0,346110028795895	2,23092611546383e-05	0,0145312230579243
ENSG00000235262	KDM5C-IT1	KDM5C intronic transcript 1 [Source:HGNC Symbol;Acc:HGNC:41384]	46,1678989638531	-0,561236049444152	0,34266585481606	2,30915185005295e-05	0,0148128592465972
ENSG00000204025	TRPC5OS	TRPC5 opposite strand [Source:HGNC Symbol;Acc:HGNC:40593]	2,3661010418877	-2,34497241736029	2,22250403454243	2,44057057600473e-05	0,0154222204547594
ENSG00000277350	None	novel transcript	8,0816837036753	-2,04074145799456	2,13264301846112	2,95557974620887e-05	0,0181352659847813
ENSG00000088827	SIGLEC1	sialic acid binding Ig like lectin 1 [Source:HGNC Symbol;Acc:HGNC:11127]	249,415417344984	-0,81112092119329	1,11971521340108	3,4622017039169e-05	0,0206454501042864
ENSG00000007038	PRSS21	serine protease 21 [Source:HGNC Symbol;Acc:HGNC:9485]	55,372243074828	-0,566917108329464	0,794328804051429	3,56730273301009e-05	0,0209767309875252
ENSG00000186871	ERCC6L	ERCC excision repair 6 like, spindle assembly checkpoint helicase [Source:HGNC Symbol;Acc:HGNC:20794]	69,0064854481812	-0,774539390323778	1,1181342611508	3,89582837039581e-05	0,0225947371980572
ENSG00000225470	JPX	JPX transcript, XIST activator [Source:HGNC Symbol;Acc:HGNC:37191]	1994,19877205019	-0,445189616131419	0,236093875934676	5,44277231224283e-05	0,0311400127237482
ENSG00000127528	KLF2	KLF transcription factor 2 [Source:HGNC Symbol;Acc:HGNC:6347]	4868,70356884299	-0,307720036105674	0,150090904711726	7,00901717257157e-05	0,039566369206978
ENSG00000259097	None	novel transcript	65,7568477617975	-0,349905960386938	0,422599025222445	8,56601689038758e-05	0,0470997432604194
