## Supplementary material for "Transposable element expression with variation in sex chromosome number: insights into a toxic Y effect on human longevity": DataS2: list_of_downregulated_genes_in_XYY_compared_to_XXY.csv

input	name	description	baseMean	log2FoldChange	lfcSE	pvalue	padj
ENSG00000229807	XIST	X inactive specific transcript [Source:HGNC Symbol;Acc:HGNC:12810]	34723,5448525139	-15,8622078581337	0,741856035024412	1,22424055885512e-101	4,55429730299694e-97
ENSG00000184368	MAP7D2	MAP7 domain containing 2 [Source:HGNC Symbol;Acc:HGNC:25899]	51,4966243830302	-3,47940800030274	0,358304652352518	1,74331551355968e-23	3,24265402099668e-19
ENSG00000251381	LINC00958	long intergenic non-protein coding RNA 958 [Source:HGNC Symbol;Acc:HGNC:48671]	50,0575720291682	-22,6367851701887	2,46780363682448	1,68919309682072e-20	1,57099180987069e-16
ENSG00000089472	HEPH	hephaestin [Source:HGNC Symbol;Acc:HGNC:4866]	70,0200355553806	-3,3689470974349	0,481756753495842	1,99213986123583e-13	1,18606442683436e-09
ENSG00000184983	NDUFA6	NADH:ubiquinone oxidoreductase subunit A6 [Source:HGNC Symbol;Acc:HGNC:7690]	280,254193348882	-23,0823255253419	3,21046359887453	2,23178166926709e-13	1,18606442683436e-09
ENSG00000274423	SEC22B2P	SEC22 homolog B2, pseudogene [Source:HGNC Symbol;Acc:HGNC:53890]	5,48950068807121	-18,2641759808412	2,66055747473738	3,42241421805296e-12	1,59146539157235e-08
ENSG00000135747	ZNF670-ZNF695	ZNF670-ZNF695 readthrough (NMD candidate) [Source:HGNC Symbol;Acc:HGNC:49200]	0,646897438073485	-16,7254816932481	2,74534389622021	5,74504678661086e-10	1,94292259553373e-06
ENSG00000169249	ZRSR2	zinc finger CCCH-type, RNA binding motif and serine/arginine rich 2 [Source:HGNC Symbol;Acc:HGNC:23019]	834,322719682168	-0,630257129203359	0,11415116544916	2,2023384835889e-08	5,85208528057077e-05
ENSG00000231340	ACTG1P10	actin gamma 1 pseudogene 10 [Source:HGNC Symbol;Acc:HGNC:155]	14,569756273076	-5,01990878662506	1,19084362719521	2,70565237089667e-08	6,29081086560793e-05
ENSG00000137968	SLC44A5	solute carrier family 44 member 5 [Source:HGNC Symbol;Acc:HGNC:28524]	65,1282964914321	-7,67111166370105	1,89875922567487	5,25106074193338e-08	0,000114908653329802
ENSG00000186312	CA5BP1	carbonic anhydrase 5B pseudogene 1 [Source:HGNC Symbol;Acc:HGNC:29544]	397,50185008572	-0,569167644314644	0,111630949581255	9,7243671138634e-08	0,000200975656112685
ENSG00000286431	None	novel transcript	39,3951984854857	-1,31091474474923	0,263393015560167	1,71662419157704e-07	0,000304095888337416
ENSG00000164867	NOS3	nitric oxide synthase 3 [Source:HGNC Symbol;Acc:HGNC:7876]	63,696331530026	-1,39279760867739	0,282627881462661	1,96295416967214e-07	0,000326068236459508
ENSG00000274419	TBC1D3D	TBC1 domain family member 3D [Source:HGNC Symbol;Acc:HGNC:28944]	32,7112193785426	-19,3680459021268	6,06916258292771	4,94488925631632e-07	0,000766478438434264
ENSG00000234969	AARSD1P1	AARSD1 pseudogene 1 [Source:HGNC Symbol;Acc:HGNC:54994]	6,63670886432115	-3,28440302283895	0,936817132037059	9,77452431712402e-07	0,00145448831648532
ENSG00000073146	MOV10L1	Mov10 like RISC complex RNA helicase 1 [Source:HGNC Symbol;Acc:HGNC:7201]	10,3174473134556	-2,27786714717234	0,583230806353122	1,20717055158307e-06	0,00161461168121061
ENSG00000229491	None	novel transcript	3,86439316981247	-4,28297951085513	1,62680820375702	1,14629325116279e-06	0,00161461168121061
ENSG00000235224	None	ribosomal protein L27 (RPL27) pseudogene	4,43823498972707	-4,36158867237286	1,73733704711972	1,25866881952388e-06	0,00161461168121061
ENSG00000270641	TSIX	TSIX transcript, XIST antisense RNA [Source:HGNC Symbol;Acc:HGNC:12377]	12,8275510650905	-3,84863271058491	1,33604666118702	1,2261096458607e-06	0,00161461168121061
ENSG00000231252	None	novel transcript	0,540047812556662	-12,9448036372644	5,66010906170801	1,50170694719234e-06	0,00186216667141674
ENSG00000287098	None	novel transcript	8,64872677592507	-2,43320019138599	0,783134392033433	3,20474996984868e-06	0,00361272435237396
ENSG00000222038	POTEJ	POTE ankyrin domain family member J [Source:HGNC Symbol;Acc:HGNC:37094]	0,622478667545929	-11,4809880154901	8,15565391648402	5,25683732852551e-06	0,00514630540680204
ENSG00000261914	RPL23AP84	ribosomal protein L23a pseudogene 84 [Source:HGNC Symbol;Acc:HGNC:51575]	1,79929349940971	-12,3622237895464	9,56053316207064	6,1977630918974e-06	0,00591187140465834
ENSG00000234493	RHOXF1P1	Rhox homeobox family member 1 pseudogene 1 [Source:HGNC Symbol;Acc:HGNC:51580]	48,6315711028352	-2,03885615288327	0,778808433531374	6,98701233127014e-06	0,00633960599355074
ENSG00000242613	PPDPFP1	PPDPF pseudogene 1 [Source:HGNC Symbol;Acc:HGNC:56491]	2,43945890736831	-7,76347760418114	8,23891004669676	1,35838138349869e-05	0,0107959760043507
ENSG00000005889	ZFX	zinc finger protein X-linked [Source:HGNC Symbol;Acc:HGNC:12869]	5131,12906610567	-0,366820509133304	0,269168343362441	2,18981385561103e-05	0,0162926530485172
ENSG00000223650	UHRF2P1	ubiquitin like with PHD and ring finger domains 2 pseudogene 1 [Source:HGNC Symbol;Acc:HGNC:39565]	2,32287732643571	-2,06416604644999	2,06080836497422	2,99602900285828e-05	0,0209202221371905
ENSG00000187627	RGPD1	RANBP2 like and GRIP domain containing 1 [Source:HGNC Symbol;Acc:HGNC:32414]	694,608108416762	-0,948269955547902	0,612025377865013	3,2006214098354e-05	0,0213101969847511
ENSG00000100197	CYP2D6	cytochrome P450 family 2 subfamily D member 6 [Source:HGNC Symbol;Acc:HGNC:2625]	6,12835790960293	-1,83214085032034	2,53019599017392	3,63624635497926e-05	0,0233227587330316
ENSG00000211962	IGHV1-46	immunoglobulin heavy variable 1-46 [Source:HGNC Symbol;Acc:HGNC:5554]	6,38536911022533	-2,75613240254112	6,36507287924883	8,04209332810977e-05	0,0427391305570016
ENSG00000276550	HERC2P2	HERC2 pseudogene 2 [Source:HGNC Symbol;Acc:HGNC:4870]	2006,86888619728	-0,527843170339429	0,544632624850584	8,85098297339031e-05	0,0451048517250812
ENSG00000186487	MYT1L	myelin transcription factor 1 like [Source:HGNC Symbol;Acc:HGNC:7623]	10,8638313918076	-1,25175423256061	1,6281450834543	9,57485002930306e-05	0,0478470108337362
ENSG00000165863	C10orf82	chromosome 10 open reading frame 82 [Source:HGNC Symbol;Acc:HGNC:28500]	7,8256455967903	-1,19728676517774	1,59584518953606	0,000104729282191305	0,0493242843593699
