## Supplementary material for "Transposable element expression with variation in sex chromosome number: insights into a toxic Y effect on human longevity": DataS2: list_of_downregulated_genes_in_XYY_compared_to_XY.csv

input	name	description	baseMean	log2FoldChange	lfcSE	pvalue	padj
ENSG00000251381	LINC00958	long intergenic non-protein coding RNA 958 [Source:HGNC Symbol;Acc:HGNC:48671]	50,0575720291682	-21,2665356980345	2,59722136488176	1,48512239355303e-16	1,55729934187971e-12
ENSG00000184983	NDUFA6	NADH:ubiquinone oxidoreductase subunit A6 [Source:HGNC Symbol;Acc:HGNC:7690]	280,254193348882	-23,6488204598934	3,39296923931319	1,52827047747961e-12	1,06836294845675e-08
ENSG00000257599	OVCH1-AS1	OVCH1 antisense RNA 1 [Source:HGNC Symbol;Acc:HGNC:44484]	221,24664011248	-3,94628268140562	0,638142911109428	1,11562650106635e-10	3,89948649672724e-07
ENSG00000137968	SLC44A5	solute carrier family 44 member 5 [Source:HGNC Symbol;Acc:HGNC:28524]	65,1282964914321	-8,36270415096098	1,76533639628092	4,62672785435509e-08	9,70317365615349e-05
ENSG00000274419	TBC1D3D	TBC1 domain family member 3D [Source:HGNC Symbol;Acc:HGNC:28944]	32,7112193785426	-22,9479478654695	5,06274854879351	9,79560739519832e-08	0,000186757707538272
ENSG00000278139	P3R3URF-PIK3R3	P3R3URF-PIK3R3 readthrough [Source:HGNC Symbol;Acc:HGNC:54999]	35,9440652118002	-7,22807589442627	3,15698892997296	8,33224069868597e-07	0,00134418270717571
ENSG00000228223	HCG11	HLA complex group 11 [Source:HGNC Symbol;Acc:HGNC:17707]	703,865881403287	-0,621740454242669	0,223264006051926	9,21945903274834e-06	0,00966752474173991
ENSG00000272602	ZNF595	zinc finger protein 595 [Source:HGNC Symbol;Acc:HGNC:27196]	1356,16160450127	-0,784085616317707	0,379434134555424	1,24361717878492e-05	0,0118550633970351
ENSG00000120669	SOHLH2	spermatogenesis and oogenesis specific basic helix-loop-helix 2 [Source:HGNC Symbol;Acc:HGNC:26026]	14,4974442785333	-0,535892048343169	0,790482667127965	2,8045490582139e-05	0,0210060724460221
ENSG00000119782	FKBP1B	FKBP prolyl isomerase 1B [Source:HGNC Symbol;Acc:HGNC:3712]	237,262153137675	-0,708789664756597	0,366992380823786	2,93629569436241e-05	0,0212344804490236
ENSG00000141655	TNFRSF11A	TNF receptor superfamily member 11a [Source:HGNC Symbol;Acc:HGNC:11908]	66,2587874370648	-0,699701046705533	0,358524324226831	3,2363082274515e-05	0,0226239520487043
ENSG00000244734	HBB	hemoglobin subunit beta [Source:HGNC Symbol;Acc:HGNC:4827]	36060485,6539409	-0,622848722425128	0,438112216012515	4,10554577089082e-05	0,0253239723256242
ENSG00000187186	None	novel protein	31,9217495472542	-0,59600002736491	0,453073612452499	4,25635812164181e-05	0,0255040978648778
ENSG00000079482	OPHN1	oligophrenin 1 [Source:HGNC Symbol;Acc:HGNC:8148]	179,566317534749	-0,621968859120938	0,408491708736306	5,66501618201112e-05	0,0277065735018846
ENSG00000113643	RARS1	arginyl-tRNA synthetase 1 [Source:HGNC Symbol;Acc:HGNC:9870]	4179,49100618877	-0,653425992529307	0,333211420440039	5,11332001784639e-05	0,0277065735018846
ENSG00000153046	CDYL	chromodomain Y like [Source:HGNC Symbol;Acc:HGNC:1811]	9381,58450665461	-0,603820130435776	0,419140738189078	5,8357150818221e-05	0,0277065735018846
ENSG00000183734	ASCL2	achaete-scute family bHLH transcription factor 2 [Source:HGNC Symbol;Acc:HGNC:739]	225,261159085043	-0,588696134589821	0,263598899353212	5,22836588267577e-05	0,0277065735018846
ENSG00000251152	None	novel transcript	17,3375058137518	-0,526816984010617	0,488748869754958	4,82294968585032e-05	0,0277065735018846
ENSG00000260979	USP7-AS1	USP7 antisense RNA 1 [Source:HGNC Symbol;Acc:HGNC:55379]	116,034475721734	-0,618474621605866	0,410462503002059	5,71639601775954e-05	0,0277065735018846
ENSG00000198712	MT-CO2	mitochondrially encoded cytochrome c oxidase II [Source:HGNC Symbol;Acc:HGNC:7421]	42490,9137350785	-0,618758496996266	0,312015628155878	6,78508258347074e-05	0,0292065067100386
ENSG00000233276	GPX1	glutathione peroxidase 1 [Source:HGNC Symbol;Acc:HGNC:4553]	14205,1815652605	-0,629638943984079	0,370387735376118	6,96321445499681e-05	0,0292065067100386
ENSG00000276550	HERC2P2	HERC2 pseudogene 2 [Source:HGNC Symbol;Acc:HGNC:4870]	2006,86888619728	-0,615440360261028	0,308674065699677	6,87052705141756e-05	0,0292065067100386
ENSG00000260306	None	novel transcript	85,9084967074632	-0,617150822493344	0,326697138415808	7,71077479097711e-05	0,0305113903615796
ENSG00000205683	DPF3	double PHD fingers 3 [Source:HGNC Symbol;Acc:HGNC:17427]	291,429873963953	-0,586866709828671	0,400191291286737	8,31821344439964e-05	0,031718104064718
ENSG00000143786	CNIH3	cornichon family AMPA receptor auxiliary protein 3 [Source:HGNC Symbol;Acc:HGNC:26802]	250,353979772924	-0,548726314020986	0,414868287500975	9,08414021128803e-05	0,0340201050912737
ENSG00000177600	RPLP2	ribosomal protein lateral stalk subunit P2 [Source:HGNC Symbol;Acc:HGNC:10377]	13770,8587199287	-0,596360115955351	0,333328016842201	0,000102444536404347	0,0364146918215588
ENSG00000268119	None	novel transcript	199,238992279974	-0,565266885568528	0,398315451414911	0,000101062269849212	0,0364146918215588
ENSG00000115138	POMC	proopiomelanocortin [Source:HGNC Symbol;Acc:HGNC:9201]	75,3641303664608	-0,512621059532972	0,411712860936122	0,000117619044164458	0,0379716138579941
ENSG00000184182	UBE2F	ubiquitin conjugating enzyme E2 F (putative) [Source:HGNC Symbol;Acc:HGNC:12480]	2552,48151041008	-0,400916503157383	0,152130660887319	0,000115360273982662	0,0379716138579941
ENSG00000206177	HBM	hemoglobin subunit mu [Source:HGNC Symbol;Acc:HGNC:4826]	3704,46517605162	-0,509419390667024	0,414337613552863	0,000114845652764934	0,0379716138579941
ENSG00000267757	EML2-AS1	EML2 antisense RNA 1 [Source:HGNC Symbol;Acc:HGNC:48331]	44,6794926791028	-0,486367593596955	0,418954761117918	0,00011949868942531	0,0379716138579941
ENSG00000112077	RHAG	Rh associated glycoprotein [Source:HGNC Symbol;Acc:HGNC:10006]	326,89168777583	-0,566358379711721	0,376605594482705	0,00012610064916054	0,0394713852864901
ENSG00000152078	TLCD4	TLC domain containing 4 [Source:HGNC Symbol;Acc:HGNC:26477]	8395,26597306543	-0,484412392300013	0,405682436830338	0,000149167456242409	0,0446905698902258
ENSG00000168528	SERINC2	serine incorporator 2 [Source:HGNC Symbol;Acc:HGNC:23231]	42,8562269570725	-0,512081031033958	0,390892427374925	0,000163653681484673	0,0463803379472509
ENSG00000244703	CD46P1	CD46 molecule pseudogene 1 [Source:HGNC Symbol;Acc:HGNC:6959]	192,960906294156	-0,457586148995392	0,407624233833738	0,000161082251860098	0,0463803379472509
ENSG00000145354	CISD2	CDGSH iron sulfur domain 2 [Source:HGNC Symbol;Acc:HGNC:24212]	2246,04798804647	-0,490891061914899	0,240410095225878	0,000181903502497118	0,0494266557567718
ENSG00000171159	BBLN	bublin coiled coil protein [Source:HGNC Symbol;Acc:HGNC:17823]	1525,91840217985	-0,546610348628221	0,32412774719445	0,00018330032341593	0,0494266557567718
ENSG00000177868	SVBP	small vasohibin binding protein [Source:HGNC Symbol;Acc:HGNC:29204]	1151,06859023731	-0,538001967156425	0,300953258961952	0,000183829827819388	0,0494266557567718
ENSG00000137073	UBAP2	ubiquitin associated protein 2 [Source:HGNC Symbol;Acc:HGNC:14185]	9404,45094007175	-0,508381336862384	0,382266050557277	0,000190485571046695	0,0499357924498912
