## Supplementary material for "Transposable element expression with variation in sex chromosome number: insights into a toxic Y effect on human longevity": DataS2: list_of_upregulated_genes_in_XXY_compared_to_XY.csv

input	name	description	baseMean	log2FoldChange	lfcSE	pvalue	padj
ENSG00000229807	XIST	X inactive specific transcript [Source:HGNC Symbol;Acc:HGNC:12810]	34723,5448525139	15,1579826223328	0,556813938385156	2,24853493105376e-163	5,0983281026713e-159
ENSG00000184368	MAP7D2	MAP7 domain containing 2 [Source:HGNC Symbol;Acc:HGNC:25899]	51,4966243830302	3,83963532629653	0,350970555418151	2,66911290673425e-28	3,02597330236462e-24
ENSG00000089472	HEPH	hephaestin [Source:HGNC Symbol;Acc:HGNC:4866]	70,0200355553806	5,29385471722396	0,502309256194757	5,55995627843232e-27	4,20221495523915e-23
ENSG00000231340	ACTG1P10	actin gamma 1 pseudogene 10 [Source:HGNC Symbol;Acc:HGNC:155]	14,569756273076	6,34046329640522	0,895170849009602	2,82574672008358e-14	1,60177452827938e-10
ENSG00000235262	KDM5C-IT1	KDM5C intronic transcript 1 [Source:HGNC Symbol;Acc:HGNC:41384]	46,1678989638531	0,987870741221981	0,238192015260734	9,02824266594315e-09	3,41177290345992e-05
ENSG00000169093	ASMTL	acetylserotonin O-methyltransferase like [Source:HGNC Symbol;Acc:HGNC:751]	614,873209628016	0,654213469273243	0,148684954542724	1,49305796882105e-08	4,83622805500694e-05
ENSG00000126012	KDM5C	lysine demethylase 5C [Source:HGNC Symbol;Acc:HGNC:11114]	4181,12037028652	0,954228700355214	0,246882759971305	3,21272366346054e-08	7,79923722991478e-05
ENSG00000147050	KDM6A	lysine demethylase 6A [Source:HGNC Symbol;Acc:HGNC:12637]	5075,83286177698	0,605392527473797	0,142731814009045	3,43972710148839e-08	7,79923722991478e-05
ENSG00000178038	ALS2CL	ALS2 C-terminal like [Source:HGNC Symbol;Acc:HGNC:20605]	560,656769415738	0,837717908793706	0,202915123784069	3,02011671589509e-08	7,79923722991478e-05
ENSG00000165617	DACT1	dishevelled binding antagonist of beta catenin 1 [Source:HGNC Symbol;Acc:HGNC:17748]	156,901042774498	1,1544570934935	0,366582273457807	7,14702885767946e-08	0,000115792149522591
ENSG00000169249	ZRSR2	zinc finger CCCH-type, RNA binding motif and serine/arginine rich 2 [Source:HGNC Symbol;Acc:HGNC:23019]	834,322719682168	0,466241601234639	0,106235138573804	7,14955496743525e-08	0,000115792149522591
ENSG00000286431	None	novel transcript	39,3951984854857	0,971282099441557	0,269600249926569	6,43385075118249e-08	0,000115792149522591
ENSG00000005889	ZFX	zinc finger protein X-linked [Source:HGNC Symbol;Acc:HGNC:12869]	5131,12906610567	0,484860210180447	0,119567989519498	2,38427897419912e-07	0,000318006714476417
ENSG00000186918	ZNF395	zinc finger protein 395 [Source:HGNC Symbol;Acc:HGNC:18737]	1029,5966057965	0,505015707316747	0,126425486210458	2,3487187639325e-07	0,000318006714476417
ENSG00000178947	SMIM10L2A	small integral membrane protein 10 like 2A [Source:HGNC Symbol;Acc:HGNC:34499]	63,6880592142256	0,752023999430476	0,207726361314016	2,69554291543876e-07	0,000339548555914769
ENSG00000073146	MOV10L1	Mov10 like RISC complex RNA helicase 1 [Source:HGNC Symbol;Acc:HGNC:7201]	10,3174473134556	1,80765697605722	0,763968896691839	3,16047336470803e-07	0,000377160910902052
ENSG00000105889	STEAP1B	STEAP family member 1B [Source:HGNC Symbol;Acc:HGNC:41907]	132,660123935201	0,830595646031803	0,259015193704075	5,85378792219759e-07	0,000632041844513848
ENSG00000259056	DUXAP1	double homeobox A pseudogene 1 [Source:HGNC Symbol;Acc:HGNC:32180]	19,3196667408866	1,27192239869193	0,596453659018528	8,00777160413376e-07	0,000825310060691495
ENSG00000270641	TSIX	TSIX transcript, XIST antisense RNA [Source:HGNC Symbol;Acc:HGNC:12377]	12,8275510650905	3,57475542508277	1,49855629781394	9,5255021336139e-07	0,000939048849467659
ENSG00000167106	EEIG1	estrogen-induced osteoclastogenesis regulator 1 [Source:HGNC Symbol;Acc:HGNC:31419]	2089,84440819423	0,499533228272106	0,137773176168356	1,18278535268465e-06	0,00111743646194883
ENSG00000072195	SPEG	striated muscle enriched protein kinase [Source:HGNC Symbol;Acc:HGNC:16901]	105,604578944899	0,887978860379095	0,346399350633183	1,75245388112075e-06	0,00158940557202128
ENSG00000145911	N4BP3	NEDD4 binding protein 3 [Source:HGNC Symbol;Acc:HGNC:29852]	146,539692169879	0,824329595691134	0,322302218469151	2,86710199329982e-06	0,00250033348446462
ENSG00000149582	TMEM25	transmembrane protein 25 [Source:HGNC Symbol;Acc:HGNC:25890]	179,378420933155	0,486383648320198	0,145106359484369	4,02094130527166e-06	0,00318368032603739
ENSG00000149639	SOGA1	suppressor of glucose, autophagy associated 1 [Source:HGNC Symbol;Acc:HGNC:16111]	307,822305900974	0,628752631421276	0,208662894313152	3,80468670888218e-06	0,00318368032603739
ENSG00000197976	AKAP17A	A-kinase anchoring protein 17A [Source:HGNC Symbol;Acc:HGNC:18783]	3222,0007882831	0,612449675973733	0,204567357459541	4,51146932007364e-06	0,00340976851211166
ENSG00000287098	None	novel transcript	8,64872677592507	1,35908101546948	0,980377014322095	4,77819222761206e-06	0,00349486227641535
ENSG00000120049	KCNIP2	potassium voltage-gated channel interacting protein 2 [Source:HGNC Symbol;Acc:HGNC:15522]	114,855444449541	0,54408188025283	0,175034410429267	5,18360697408372e-06	0,00356160922819316
ENSG00000166428	PLD4	phospholipase D family member 4 [Source:HGNC Symbol;Acc:HGNC:23792]	290,399763837484	0,588927886894359	0,200720025986588	6,46286899905215e-06	0,00407053032456968
ENSG00000225032	None	novel transcript	176,911281686436	0,659242176846592	0,242142465605158	7,16401245075555e-06	0,00439018427860625
ENSG00000117643	MAN1C1	mannosidase alpha class 1C member 1 [Source:HGNC Symbol;Acc:HGNC:19080]	727,101971262801	0,546660047910834	0,185919043963248	8,94125968836023e-06	0,00515779874174882
ENSG00000141576	RNF157	ring finger protein 157 [Source:HGNC Symbol;Acc:HGNC:29402]	815,221883416937	0,499600278252595	0,162359557706327	9,09905396797887e-06	0,00515779874174882
ENSG00000126353	CCR7	C-C motif chemokine receptor 7 [Source:HGNC Symbol;Acc:HGNC:1608]	4440,53596500394	0,619702772603961	0,227452659459898	9,60226204474525e-06	0,00518384975244176
ENSG00000130021	PUDP	pseudouridine 5'-phosphatase [Source:HGNC Symbol;Acc:HGNC:16818]	504,149419060195	0,440110660437756	0,133307886182821	9,52371943276399e-06	0,00518384975244176
ENSG00000162714	ZNF496	zinc finger protein 496 [Source:HGNC Symbol;Acc:HGNC:23713]	431,509461645245	0,469562919973841	0,148915701335779	1,02430010475819e-05	0,00540115827332259
ENSG00000146904	EPHA1	EPH receptor A1 [Source:HGNC Symbol;Acc:HGNC:3385]	294,31349825498	0,635468759300762	0,247232622775066	1,27201577947268e-05	0,00626993169212253
ENSG00000136068	FLNB	filamin B [Source:HGNC Symbol;Acc:HGNC:3755]	2168,64371557378	0,651450433906678	0,261956634925846	1,35806213003145e-05	0,00655163845453896
ENSG00000130787	HIP1R	huntingtin interacting protein 1 related [Source:HGNC Symbol;Acc:HGNC:18415]	1009,48258512606	0,564394582857737	0,205594945722594	1,4108172387607e-05	0,00664450492244141
ENSG00000238241	CCR12P	C-C motif chemokine receptor 12, pseudogene [Source:HGNC Symbol;Acc:HGNC:39812]	204,740503771359	0,732129060211867	0,358169774602312	1,46758548887107e-05	0,00664450492244141
ENSG00000087448	KLHL42	kelch like family member 42 [Source:HGNC Symbol;Acc:HGNC:29252]	1302,21033821958	0,358168707276237	0,0998984320719202	1,57229952434955e-05	0,00668403057954524
ENSG00000161381	PLXDC1	plexin domain containing 1 [Source:HGNC Symbol;Acc:HGNC:20945]	554,144998840968	0,623588195363272	0,248055161026826	1,61048641824186e-05	0,00668403057954524
ENSG00000165795	NDRG2	NDRG family member 2 [Source:HGNC Symbol;Acc:HGNC:14460]	207,84727005345	0,503153613125568	0,173013580627468	1,5332485443743e-05	0,00668403057954524
ENSG00000077238	IL4R	interleukin 4 receptor [Source:HGNC Symbol;Acc:HGNC:6015]	6782,44926924474	0,653680375244405	0,27389650281557	1,65532673363185e-05	0,00670229970685154
ENSG00000234969	AARSD1P1	AARSD1 pseudogene 1 [Source:HGNC Symbol;Acc:HGNC:54994]	6,63670886432115	0,877691268014867	0,753027139330251	1,82087437663543e-05	0,00711836303721238
ENSG00000138623	SEMA7A	semaphorin 7A (John Milton Hagen blood group) [Source:HGNC Symbol;Acc:HGNC:10741]	360,471079990765	0,690961419153392	0,33440099752246	2,04530805306996e-05	0,00756915198795784
ENSG00000154237	LRRK1	leucine rich repeat kinase 1 [Source:HGNC Symbol;Acc:HGNC:18608]	923,171880044924	0,418158680519565	0,131659482970262	2,10309859416664e-05	0,00756915198795784
ENSG00000173674	EIF1AX	eukaryotic translation initiation factor 1A X-linked [Source:HGNC Symbol;Acc:HGNC:3250]	3240,01601285603	0,441986107036032	0,1443474237086	2,07756923167875e-05	0,00756915198795784
ENSG00000189152	GRAPL	GRB2 related adaptor protein like [Source:HGNC Symbol;Acc:HGNC:37240]	428,301137511189	0,58859622271327	0,232620649545543	2,08251433161241e-05	0,00756915198795784
ENSG00000101298	SNPH	syntaphilin [Source:HGNC Symbol;Acc:HGNC:15931]	244,722686750566	0,559335804153659	0,218082128119063	2,46410784563928e-05	0,00815364873437484
ENSG00000172578	KLHL6	kelch like family member 6 [Source:HGNC Symbol;Acc:HGNC:18653]	3296,87264816921	0,522308502691001	0,19473736611075	2,51722418367398e-05	0,00815364873437484
ENSG00000176293	ZNF135	zinc finger protein 135 [Source:HGNC Symbol;Acc:HGNC:12919]	174,471048883219	0,605003476868547	0,2513258531361	2,42918751959755e-05	0,00815364873437484
ENSG00000271856	LINC01215	long intergenic non-protein coding RNA 1215 [Source:HGNC Symbol;Acc:HGNC:49651]	548,40013636299	0,356099121824688	0,102726087921425	2,48156396324379e-05	0,00815364873437484
ENSG00000279573	None	TEC	41,7340468848764	0,74378916010855	0,492889855029948	2,33495979387729e-05	0,00815364873437484
ENSG00000171316	CHD7	chromodomain helicase DNA binding protein 7 [Source:HGNC Symbol;Acc:HGNC:20626]	4020,38849199436	0,349399600236599	0,100156406075334	2,60501334635564e-05	0,00820362119656498
ENSG00000283234	None	novel pseudogene	19,8012183749547	0,749367760703919	0,558808853149572	2,58531870605377e-05	0,00820362119656498
ENSG00000125354	SEPTIN6	septin 6 [Source:HGNC Symbol;Acc:HGNC:15848]	6652,10444515645	0,524620364989097	0,200143059044234	2,93252653240538e-05	0,00910850775284378
ENSG00000260170	None	novel protein	88,1222664001432	0,670674467559014	0,359496547859549	3,12521608940987e-05	0,00957583102855126
ENSG00000142798	HSPG2	heparan sulfate proteoglycan 2 [Source:HGNC Symbol;Acc:HGNC:5273]	77,5816333080885	0,667046281219395	0,356259226855442	3,21083536608468e-05	0,00970699747874722
ENSG00000154358	OBSCN	obscurin, cytoskeletal calmodulin and titin-interacting RhoGEF [Source:HGNC Symbol;Acc:HGNC:15719]	1492,02586933937	0,509873689037042	0,193268172379634	3,2538258278829e-05	0,00970753247650221
ENSG00000214135	SDHAP4	SDHA pseudogene 4 [Source:HGNC Symbol;Acc:HGNC:55782]	527,68309005222	0,336860645418644	0,0973298174864756	3,59975514140324e-05	0,0106001101397633
ENSG00000280163	None	novel transcript	58,9945568456974	0,600693828194775	0,274003519480805	3,93361148028749e-05	0,0114347059876973
ENSG00000198106	None	novel transcript	342,762584226242	0,538574061761158	0,21938367712223	4,00400878204786e-05	0,011492012041032
ENSG00000162882	HAAO	3-hydroxyanthranilate 3,4-dioxygenase [Source:HGNC Symbol;Acc:HGNC:4796]	89,4635475134609	0,548691433455985	0,230371687978394	4,34742418663687e-05	0,0123216870009755
ENSG00000121653	MAPK8IP1	mitogen-activated protein kinase 8 interacting protein 1 [Source:HGNC Symbol;Acc:HGNC:6882]	67,1797267531283	0,79474124661484	1,03438629373479	4,62134959381506e-05	0,0129363556407608
ENSG00000081059	TCF7	transcription factor 7 [Source:HGNC Symbol;Acc:HGNC:11639]	6591,0685266134	0,471389548271837	0,178018596369328	4,92740231927302e-05	0,013510805619717
ENSG00000136573	BLK	BLK proto-oncogene, Src family tyrosine kinase [Source:HGNC Symbol;Acc:HGNC:1057]	628,748298996793	0,572379628696407	0,258146265735727	4,94573902459429e-05	0,013510805619717
ENSG00000182586	LINC00334	long intergenic non-protein coding RNA 334 [Source:HGNC Symbol;Acc:HGNC:16425]	21,3932160119691	0,668263212953615	0,667975663410021	5,06969937977877e-05	0,0135235722043651
ENSG00000171631	P2RY6	pyrimidinergic receptor P2Y6 [Source:HGNC Symbol;Acc:HGNC:8543]	37,7552990581675	0,63361384786678	0,392180059942905	5,28549697218304e-05	0,0136185634485544
ENSG00000157077	ZFYVE9	zinc finger FYVE-type containing 9 [Source:HGNC Symbol;Acc:HGNC:6775]	398,747660896326	0,433662823887561	0,156462824579237	5,76440558745686e-05	0,0146856328415727
ENSG00000233232	NPIPB7	nuclear pore complex interacting protein family member B7 [Source:HGNC Symbol;Acc:HGNC:33832]	206,761527384404	0,490366829365535	0,196684644791812	6,02425456065119e-05	0,0150103239459566
ENSG00000131697	NPHP4	nephrocystin 4 [Source:HGNC Symbol;Acc:HGNC:19104]	296,83307874317	0,365610358000435	0,11748446496996	6,60157472864007e-05	0,0162700114562158
ENSG00000260141	None	novel transcript	11,6957429418197	0,613743703201332	0,613606115009517	6,78227035234764e-05	0,0165356126848527
ENSG00000161681	SHANK1	SH3 and multiple ankyrin repeat domains 1 [Source:HGNC Symbol;Acc:HGNC:15474]	11,9904020160751	0,668945483645336	0,981391034087943	7,35040692679217e-05	0,0167917761982937
ENSG00000169084	DHRSX	dehydrogenase/reductase X-linked [Source:HGNC Symbol;Acc:HGNC:18399]	996,024739026697	0,316957496630734	0,0945511721799032	7,34083822641294e-05	0,0167917761982937
ENSG00000197375	SLC22A5	solute carrier family 22 member 5 [Source:HGNC Symbol;Acc:HGNC:10969]	349,525963975452	0,476974346481868	0,192197503582381	7,26095384190256e-05	0,0167917761982937
ENSG00000259097	None	novel transcript	65,7568477617975	0,583399299301047	0,308031342804203	7,25886894448244e-05	0,0167917761982937
ENSG00000115602	IL1RL1	interleukin 1 receptor like 1 [Source:HGNC Symbol;Acc:HGNC:5998]	689,984858889897	0,595152016164398	0,442772043624756	7,82233702111789e-05	0,0173885950604732
ENSG00000268895	A1BG-AS1	A1BG antisense RNA 1 [Source:HGNC Symbol;Acc:HGNC:37133]	230,433731583001	0,481364314657364	0,198636912590499	8,01370341850018e-05	0,0176410399331139
ENSG00000135960	EDAR	ectodysplasin A receptor [Source:HGNC Symbol;Acc:HGNC:2895]	276,453243527004	0,530561098239017	0,243801634318475	8,22402390066111e-05	0,0176747862024515
ENSG00000164300	SERINC5	serine incorporator 5 [Source:HGNC Symbol;Acc:HGNC:18825]	5045,14741904992	0,295988352547322	0,0867461582858463	8,38464479938833e-05	0,0177676108580683
ENSG00000188822	CNR2	cannabinoid receptor 2 [Source:HGNC Symbol;Acc:HGNC:2160]	702,343852316676	0,537514270643774	0,259807862103663	9,31665365904279e-05	0,0192041640968306
ENSG00000158423	RIBC1	RIB43A domain with coiled-coils 1 [Source:HGNC Symbol;Acc:HGNC:26537]	24,1929451673635	0,543643758759894	0,270708718270103	9,61364197510615e-05	0,0196378124453655
ENSG00000105928	GSDME	gasdermin E [Source:HGNC Symbol;Acc:HGNC:2810]	29,1795174428599	0,562634825048252	0,463004834976338	0,000100718419063314	0,0202096410074476
ENSG00000163520	FBLN2	fibulin 2 [Source:HGNC Symbol;Acc:HGNC:3601]	48,2777613313196	0,560226702181512	0,399954829314112	0,000110745551240464	0,0217895893100554
ENSG00000100324	TAB1	TGF-beta activated kinase 1 (MAP3K7) binding protein 1 [Source:HGNC Symbol;Acc:HGNC:18157]	587,573697833667	0,394129624382686	0,143831177577016	0,000117536742150861	0,0224674428583037
ENSG00000184271	POU6F1	POU class 6 homeobox 1 [Source:HGNC Symbol;Acc:HGNC:9224]	320,968123963879	0,451908520111849	0,186936491046821	0,000117019371307317	0,0224674428583037
ENSG00000278318	ZNF229	zinc finger protein 229 [Source:HGNC Symbol;Acc:HGNC:13022]	106,242566218112	0,549935037643069	0,34441922952133	0,000126522100708811	0,0237087777807568
ENSG00000146021	KLHL3	kelch like family member 3 [Source:HGNC Symbol;Acc:HGNC:6354]	750,293931160639	0,362759721080801	0,124948496670426	0,000128736921101936	0,0239100264558281
ENSG00000279930	None	TEC	6,03051701984095	0,508364070279321	0,6285572935945	0,000129705091914389	0,0239100264558281
ENSG00000103064	SLC7A6	solute carrier family 7 member 6 [Source:HGNC Symbol;Acc:HGNC:11064]	3931,13129610084	0,332913757662151	0,1093520329607	0,000146265522822601	0,0249973184994225
ENSG00000106479	ZNF862	zinc finger protein 862 [Source:HGNC Symbol;Acc:HGNC:34519]	1185,30739070742	0,365682161328287	0,128581129790315	0,000144294491990829	0,0249973184994225
ENSG00000178722	C5orf64	chromosome 5 putative open reading frame 64 [Source:HGNC Symbol;Acc:HGNC:26744]	15,1400885270328	0,508365700111307	0,518410745483994	0,000139413818154192	0,0249973184994225
ENSG00000184441	None	novel transcript, antisense to C21orf2	88,7697960367236	0,409392107381353	0,158857731395937	0,000142219322904606	0,0249973184994225
ENSG00000186854	TRABD2A	TraB domain containing 2A [Source:HGNC Symbol;Acc:HGNC:27013]	2193,32621696593	0,344346717472643	0,115800324701624	0,000146628003899761	0,0249973184994225
ENSG00000197714	ZNF460	zinc finger protein 460 [Source:HGNC Symbol;Acc:HGNC:21628]	3053,16206839388	0,314456639861292	0,0996892013677614	0,000144379501075923	0,0249973184994225
ENSG00000235944	ZNF815P	zinc finger protein 815, pseudogene [Source:HGNC Symbol;Acc:HGNC:22029]	463,902244845277	0,411663126402079	0,160882342322858	0,000144020196053543	0,0249973184994225
ENSG00000260401	None	novel transcript, overlapping to P2RY2	206,655882738899	0,53549249904806	0,391145616571094	0,000141990459686954	0,0249973184994225
ENSG00000081177	EXD2	exonuclease 3'-5' domain containing 2 [Source:HGNC Symbol;Acc:HGNC:20217]	307,215123773009	0,400574938667441	0,15341734054238	0,000149507599195669	0,0251382213578247
ENSG00000244560	None	zinc finger protein pseudogene	183,097500667596	0,418756221426785	0,167361114832191	0,000149671865718723	0,0251382213578247
ENSG00000197550	None	zinc finger pseudogene	16,2898574782593	0,490610194681599	0,527305507374931	0,000155304773257339	0,0253336721499057
ENSG00000261888	None	novel transcript	30,3292805245728	0,529940807629502	0,313236609853867	0,000155181266782041	0,0253336721499057
ENSG00000186815	TPCN1	two pore segment channel 1 [Source:HGNC Symbol;Acc:HGNC:18182]	1341,11537718319	0,387245260041467	0,14618011239097	0,000168156225702952	0,0270409522098492
ENSG00000226179	LINC00685	long intergenic non-protein coding RNA 685 [Source:HGNC Symbol;Acc:HGNC:27560]	26,4696277518312	0,514222279789734	0,28542564517039	0,000173350564630137	0,0276631609755848
ENSG00000230107	None	novel transcript	19,7679023474293	0,503631959195598	0,423105307825439	0,000174465556121929	0,0276631609755848
ENSG00000228434	None	novel transcript	740,719665891029	0,478765481451186	0,230736641430974	0,000179001008681753	0,0281852004920143
ENSG00000131069	ACSS2	acyl-CoA synthetase short chain family member 2 [Source:HGNC Symbol;Acc:HGNC:15814]	979,696707152649	0,441471933588699	0,193972897123586	0,000187801952423724	0,0293670446155553
ENSG00000106624	AEBP1	AE binding protein 1 [Source:HGNC Symbol;Acc:HGNC:303]	159,127388388337	0,502721834288275	0,272286363540545	0,000190033003351703	0,0294131696747877
ENSG00000065923	SLC9A7	solute carrier family 9 member A7 [Source:HGNC Symbol;Acc:HGNC:17123]	960,78323570572	0,414233969256054	0,171168376165524	0,00019597669815875	0,0294762029905979
ENSG00000128512	DOCK4	dedicator of cytokinesis 4 [Source:HGNC Symbol;Acc:HGNC:19192]	1958,45043037203	0,495248493450378	0,406613649993429	0,000196300019916216	0,0294762029905979
ENSG00000135426	TESPA1	thymocyte expressed, positive selection associated 1 [Source:HGNC Symbol;Acc:HGNC:29109]	3074,4895366886	0,310380451426017	0,101103327024561	0,00019988262015862	0,0298167008518193
ENSG00000026559	KCNG1	potassium voltage-gated channel modifier subfamily G member 1 [Source:HGNC Symbol;Acc:HGNC:6248]	51,9625593329483	0,508618131701135	0,346524159926529	0,000202987299171519	0,0300819217085949
ENSG00000231699	None	ribosomal protein L39 (RPL39) pseudogene	14,3676925983183	0,499534753772376	0,364534427359176	0,000214610855631519	0,0315979645492796
ENSG00000117266	CDK18	cyclin dependent kinase 18 [Source:HGNC Symbol;Acc:HGNC:8751]	45,7974295089993	0,496746470996794	0,282366162723581	0,000222232298894599	0,0318676241243749
ENSG00000166833	NAV2	neuron navigator 2 [Source:HGNC Symbol;Acc:HGNC:15997]	47,4092341559054	0,45105509068816	0,470435943452023	0,000226697137499181	0,0318676241243749
ENSG00000181666	ZNF875	zinc finger protein 875 [Source:HGNC Symbol;Acc:HGNC:4928]	1054,47665502344	0,297076497962175	0,0958407962081819	0,000226559266792356	0,0318676241243749
ENSG00000211898	IGHD	immunoglobulin heavy constant delta [Source:HGNC Symbol;Acc:HGNC:5480]	710,347371866435	0,504089867000774	0,319412755061991	0,000219014708177233	0,0318676241243749
ENSG00000225891	DHDDS-AS1	DHDDS antisense RNA 1 [Source:HGNC Symbol;Acc:HGNC:40925]	153,772111789192	0,367798109991759	0,138022694911878	0,000224501352408564	0,0318676241243749
ENSG00000120915	EPHX2	epoxide hydrolase 2 [Source:HGNC Symbol;Acc:HGNC:3402]	646,921332330771	0,389161382883389	0,155764411038032	0,000238444090387715	0,03276655336637
ENSG00000280381	None	novel transcript	107,085819216822	0,428074178051572	0,192325058162147	0,000251178297173511	0,0341030940725281
ENSG00000012124	CD22	CD22 molecule [Source:HGNC Symbol;Acc:HGNC:1643]	1625,24255375785	0,474166689702409	0,256032071438195	0,00026765315755458	0,0359289655068731
ENSG00000119772	DNMT3A	DNA methyltransferase 3 alpha [Source:HGNC Symbol;Acc:HGNC:2978]	2397,72279214106	0,379871427197664	0,151322807831212	0,000269380088919839	0,0359289655068731
ENSG00000172780	RAB43	RAB43, member RAS oncogene family [Source:HGNC Symbol;Acc:HGNC:19983]	1015,94033994395	0,481041044847477	0,271861703944216	0,000267946580731486	0,0359289655068731
ENSG00000180730	SHISA2	shisa family member 2 [Source:HGNC Symbol;Acc:HGNC:20366]	20,4891565520925	0,442004187686076	0,423293420580118	0,000282077203665972	0,0371685876731349
ENSG00000164867	NOS3	nitric oxide synthase 3 [Source:HGNC Symbol;Acc:HGNC:7876]	63,696331530026	0,469994296974245	0,256107385840163	0,000287767035214037	0,0372847414653889
ENSG00000225092	None	novel transcript	135,855544995032	0,336102536599351	0,121036305324939	0,000292589905650878	0,0374812628289717
ENSG00000285163	None	novel transcript	15,6327104774536	0,470090629112215	0,360740568595576	0,000290982151724358	0,0374812628289717
ENSG00000228544	CCDC183-AS1	CCDC183 antisense RNA 1 [Source:HGNC Symbol;Acc:HGNC:44105]	67,8712268537813	0,399531233648793	0,171766585321517	0,000303766489580194	0,038426581446458
ENSG00000266777	SH3GL1P1	SH3 domain containing GRB2 like 1, endophilin A2 pseudogene 1 [Source:HGNC Symbol;Acc:HGNC:10835]	244,624044326773	0,375247927846442	0,150859002595345	0,000307194672417792	0,0384824972508344
ENSG00000071242	RPS6KA2	ribosomal protein S6 kinase A2 [Source:HGNC Symbol;Acc:HGNC:10431]	332,260313700093	0,459448489957169	0,24622847445599	0,000316707436278407	0,0392405705474132
ENSG00000167107	ACSF2	acyl-CoA synthetase family member 2 [Source:HGNC Symbol;Acc:HGNC:26101]	408,385507315668	0,437977505108246	0,218643968998372	0,00033938977797434	0,0414117158399128
ENSG00000224975	INE1	inactivation escape 1 [Source:HGNC Symbol;Acc:HGNC:6060]	50,5877611346425	0,447697448093839	0,233159258780151	0,000341536158686764	0,0414117158399128
ENSG00000148297	MED22	mediator complex subunit 22 [Source:HGNC Symbol;Acc:HGNC:11477]	428,698121259664	0,421597368190013	0,199277508431985	0,000344126941374604	0,0415039056847221
ENSG00000112659	CUL9	cullin 9 [Source:HGNC Symbol;Acc:HGNC:15982]	1798,83661583767	0,291813998795012	0,0984308844818121	0,000367692461328035	0,0435323318502441
ENSG00000181392	SYNE4	spectrin repeat containing nuclear envelope family member 4 [Source:HGNC Symbol;Acc:HGNC:26703]	14,766852698008	0,463481213592339	0,306699951709113	0,000369415134464159	0,0435323318502441
ENSG00000237738	RNF216-IT1	RNF216 intronic transcript 1 [Source:HGNC Symbol;Acc:HGNC:41463]	41,6895319307187	0,433597242979331	0,218004081916776	0,000368436475741558	0,0435323318502441
ENSG00000117480	FAAH	fatty acid amide hydrolase [Source:HGNC Symbol;Acc:HGNC:3553]	349,203325091494	0,46176381783175	0,296772529366342	0,000380384531042971	0,0437529217222455
ENSG00000128268	MGAT3	beta-1,4-mannosyl-glycoprotein 4-beta-N-acetylglucosaminyltransferase [Source:HGNC Symbol;Acc:HGNC:7046]	98,0772192470996	0,437200918271459	0,369504652638838	0,000377715292222434	0,0437529217222455
ENSG00000166126	AMN	amnion associated transmembrane protein [Source:HGNC Symbol;Acc:HGNC:14604]	56,7559430011215	0,439046248730151	0,227944974385342	0,000379025016964716	0,0437529217222455
ENSG00000188549	CCDC9B	coiled-coil domain containing 9B [Source:HGNC Symbol;Acc:HGNC:33488]	86,9114684551338	0,417280386658942	0,198637206004649	0,000376015364669198	0,0437529217222455
ENSG00000273112	None	novel transcript, readthrough between FCGR2A and FCGR2C polymormphic pseudogene	195,141066575294	0,458621492611937	0,319425450650323	0,000382071028535089	0,0437529217222455
ENSG00000070047	PHRF1	PHD and ring finger domains 1 [Source:HGNC Symbol;Acc:HGNC:24351]	259,217188588149	0,397226579524551	0,425800024764044	0,000385312268004807	0,0439023636419145
ENSG00000120896	SORBS3	sorbin and SH3 domain containing 3 [Source:HGNC Symbol;Acc:HGNC:30907]	343,735291510269	0,314929997943493	0,112524846924039	0,000399277789229358	0,044817943529636
ENSG00000197093	GAL3ST4	galactose-3-O-sulfotransferase 4 [Source:HGNC Symbol;Acc:HGNC:24145]	121,456745566897	0,439423088621751	0,232751536372662	0,000398755438425432	0,044817943529636
ENSG00000086712	TXLNG	taxilin gamma [Source:HGNC Symbol;Acc:HGNC:18578]	956,719685438553	0,32053930105603	0,117480779201614	0,000436063499765384	0,0478834590308055
ENSG00000102225	CDK16	cyclin dependent kinase 16 [Source:HGNC Symbol;Acc:HGNC:8749]	1038,76676330859	0,339598440496407	0,131110854510158	0,000441882247638008	0,0481694138603087
ENSG00000132716	DCAF8	DDB1 and CUL4 associated factor 8 [Source:HGNC Symbol;Acc:HGNC:24891]	4341,98384045724	0,307000951527838	0,109593950602225	0,000453596284334157	0,0486912540917792
ENSG00000165905	LARGE2	LARGE xylosyl- and glucuronyltransferase 2 [Source:HGNC Symbol;Acc:HGNC:16522]	141,290039743638	0,448462931675735	0,277543038392652	0,00045212752845853	0,0486912540917792
ENSG00000262580	None	novel transcript, antisense to CARD14	361,885160951739	0,41317059345446	0,205551969216154	0,000469700889029042	0,049305546101132
