## Supplementary material for "Transposable element expression with variation in sex chromosome number: insights into a toxic Y effect on human longevity": DataS2: list_of_upregulated_genes_in_XY_compared_to_XX.csv

input	name	description	baseMean	log2FoldChange	lfcSE	pvalue	padj
ENSG00000099725	PRKY	protein kinase Y-linked (pseudogene) [Source:HGNC Symbol;Acc:HGNC:9444]	4261,00542134672	9,34403363702733	0,231411548495229	0	0
ENSG00000183878	UTY	ubiquitously transcribed tetratricopeptide repeat containing, Y-linked [Source:HGNC Symbol;Acc:HGNC:12638]	10757,0529415916	12,520070219097	0,429525563011984	3,76466423677472e-187	7,9694177228284e-183
ENSG00000131002	TXLNGY	taxilin gamma pseudogene, Y-linked [Source:HGNC Symbol;Acc:HGNC:18473]	9612,55567894448	12,9788052276937	0,579084944201747	1,20399998838969e-111	1,27437378771107e-107
ENSG00000067646	ZFY	zinc finger protein Y-linked [Source:HGNC Symbol;Acc:HGNC:12870]	1198,0276890955	6,22843577697161	0,308410417934503	8,77529415109347e-91	7,43056807537991e-87
ENSG00000067048	DDX3Y	DEAD-box helicase 3 Y-linked [Source:HGNC Symbol;Acc:HGNC:2699]	6486,31951870978	13,3845087702623	0,681543983664323	2,77818308057545e-86	1,96037858775672e-82
ENSG00000129824	RPS4Y1	ribosomal protein S4 Y-linked 1 [Source:HGNC Symbol;Acc:HGNC:10425]	9555,60093547685	15,7772997218311	0,858636917357743	5,57311713117334e-76	3,37078047285167e-72
ENSG00000114374	USP9Y	ubiquitin specific peptidase 9 Y-linked [Source:HGNC Symbol;Acc:HGNC:12633]	6110,61454173867	14,6447503903303	0,84491157095887	8,4471132836382e-68	4,47042352753343e-64
ENSG00000198692	EIF1AY	eukaryotic translation initiation factor 1A Y-linked [Source:HGNC Symbol;Acc:HGNC:3252]	5661,60638720763	14,9420098463747	0,864770052117709	2,07132247178502e-67	9,74396120115936e-64
ENSG00000012817	KDM5D	lysine demethylase 5D [Source:HGNC Symbol;Acc:HGNC:11115]	4966,9895767611	14,2397055366724	0,845036886276622	3,48482324028999e-64	1,47540446347398e-60
ENSG00000176728	TTTY14	testis-specific transcript, Y-linked 14 [Source:HGNC Symbol;Acc:HGNC:18495]	386,643387153445	8,16031234146494	0,533345303622495	5,33915134918317e-53	2,05499081656106e-49
ENSG00000215580	BCORP1	BCL6 corepressor pseudogene 1 [Source:HGNC Symbol;Acc:HGNC:23953]	804,492185439394	11,7763584917902	0,854722627349049	1,6371233848607e-43	5,77604415568603e-40
ENSG00000231535	LINC00278	long intergenic non-protein coding RNA 278 [Source:HGNC Symbol;Acc:HGNC:38712]	1030,67886561408	11,8034738532408	0,859839644482645	3,27727132737497e-43	1,06733164198771e-39
ENSG00000229236	TTTY10	testis-specific transcript, Y-linked 10 [Source:HGNC Symbol;Acc:HGNC:18491]	297,35388226658	10,5027548955986	0,859376727935432	1,3181350843066e-34	3,9862287999552e-31
ENSG00000154620	TMSB4Y	thymosin beta 4 Y-linked [Source:HGNC Symbol;Acc:HGNC:11882]	153,697844512837	9,63527481415831	0,861252229459099	2,8443662750531e-29	7,52654870957488e-26
ENSG00000241859	ANOS2P	anosmin 2, pseudogene [Source:HGNC Symbol;Acc:HGNC:6214]	154,873461641809	9,1311271608435	0,854809982420913	7,87787073721369e-27	1,96196053689502e-23
ENSG00000267793	None	ADAM metallopeptidase domain (ADAM) pseudogene	116,07688312477	8,9036313056793	0,845708515566899	4,1857200310715e-26	9,84527859308362e-23
ENSG00000260197	None	novel transcript	98,7320374050055	8,72749129123557	0,869902178301265	7,25729762924905e-24	1,53629733513573e-20
ENSG00000286009	None	novel transcript, antisense to USP9Y	32,2065607551266	7,56717732477904	0,857948095500259	8,40045617563909e-19	1,69361196935337e-15
ENSG00000280969	RPS4Y2	ribosomal protein S4 Y-linked 2 [Source:HGNC Symbol;Acc:HGNC:18501]	51,5786466055185	8,54659262940603	0,987759339618008	3,39148429335474e-18	6,52675736418422e-15
ENSG00000165246	NLGN4Y	neuroligin 4 Y-linked [Source:HGNC Symbol;Acc:HGNC:15529]	36,9314259268483	7,90996830353849	0,915650322885112	4,05732975074746e-18	7,46866204291939e-15
ENSG00000233070	ZFY-AS1	ZFY antisense RNA 1 [Source:HGNC Symbol;Acc:HGNC:38798]	37,1760515699815	7,71417367014688	0,916314392147676	2,76032835265368e-17	4,86944924144382e-14
ENSG00000288049	None	novel transcript, antisense to KDM5D	32,9400795609366	7,3588579115553	0,880511260250846	4,78413923808837e-17	8,10203548248741e-14
ENSG00000277438	KDM5DP1	lysine demethylase 5D pseudogene 1 [Source:HGNC Symbol;Acc:HGNC:23976]	31,7303884526062	7,20122393181068	0,884095350985751	2,86005911300038e-16	4,4847845454152e-13
ENSG00000226918	None	RNA binding motif protein, Y-linked, family 1, member A1 (RBMY1A1) pseudogene	31,928724100418	6,93958052522881	0,915111109377001	2,59644677188438e-14	3,92601297957289e-11
ENSG00000278847	None	novel transcript	20,5208254235218	6,39334838722608	0,902607059114877	1,12926213553028e-12	1,64864483772693e-09
ENSG00000236951	None	novel transcript	21,4055889848611	6,84122904463559	0,973138520791468	1,60152716443003e-12	2,26018190292129e-09
ENSG00000215695	RSC1A1	regulator of solute carriers 1 [Source:HGNC Symbol;Acc:HGNC:10458]	60,8735067560089	20,6144889386517	3,20634926640849	1,17058773656871e-11	1,59872076099504e-08
ENSG00000273217	None	novel protein	89,7952351517508	19,0312744782109	3,03876328310012	4,84959428685142e-11	6,41631634114736e-08
ENSG00000226555	AGKP1	AGK pseudogene 1 [Source:HGNC Symbol;Acc:HGNC:37661]	14,671084701184	6,2679705061705	0,960923633989211	5,55524629447568e-11	7,12721265501549e-08
ENSG00000278845	MRPL45	mitochondrial ribosomal protein L45 [Source:HGNC Symbol;Acc:HGNC:16651]	92,1842732248905	20,8569494788909	3,38166795423769	5,80744152449441e-11	7,23163115482483e-08
ENSG00000178233	TMEM151B	transmembrane protein 151B [Source:HGNC Symbol;Acc:HGNC:21315]	0,43486958711314	14,4641378414956	2,30372163731442	1,0435171499657e-10	1,22723414153466e-07
ENSG00000011201	ANOS1	anosmin 1 [Source:HGNC Symbol;Acc:HGNC:6211]	124,240678812582	3,24942209243321	0,518458467376078	3,17038555680673e-10	3,6277779379482e-07
ENSG00000229163	NAP1L1P2	nucleosome assembly protein 1 like 1 pseudogene 2 [Source:HGNC Symbol;Acc:HGNC:38005]	13,4586863937056	5,73310634757844	0,916983004927889	3,33216688195545e-10	3,71256003811132e-07
ENSG00000226863	SHROOM2P1	shroom family member 2 pseudogene 1 [Source:HGNC Symbol;Acc:HGNC:631]	8,48776957267701	6,04415097162249	1,02712104666929	2,97079268111897e-09	3,22506206495423e-06
ENSG00000169789	PRY	PTPN13 like Y-linked [Source:HGNC Symbol;Acc:HGNC:14024]	9,14131316276163	6,01029730731869	1,13711227765538	4,4614608885734e-08	4,29293934319138e-05
ENSG00000230663	FAM224B	family with sequence similarity 224 member B [Source:HGNC Symbol;Acc:HGNC:37737]	13,037787193578	5,13302742125689	1,02266840836463	9,15043730014989e-08	8,42198292203796e-05
ENSG00000169807	PRY2	PTPN13 like Y-linked 2 [Source:HGNC Symbol;Acc:HGNC:21504]	9,15369557811513	5,77614148780718	1,15953085002278	1,0540936548634e-07	9,49536535310781e-05
ENSG00000232634	NEFLP1	neurofilament light pseudogene 1 [Source:HGNC Symbol;Acc:HGNC:37662]	7,53030631287861	4,61250072674363	1,27657609551894	8,24691290976572e-07	0,000646588516247521
ENSG00000270025	BMS1P7	BMS1 pseudogene 7 [Source:HGNC Symbol;Acc:HGNC:23655]	7,46023414811838	5,62041148379338	2,0976424922303	2,92147968421995e-06	0,0021699931029913
ENSG00000132740	IGHMBP2	immunoglobulin mu DNA binding protein 2 [Source:HGNC Symbol;Acc:HGNC:5542]	504,209303352319	0,503728024178499	0,226633139320857	2,75699048043429e-05	0,0171655092589157
ENSG00000206159	GYG2P1	glycogenin 2 pseudogene 1 [Source:HGNC Symbol;Acc:HGNC:4701]	5,20540844639322	2,84626071031737	2,81314916008909	3,29117139330318e-05	0,0199059449213814
ENSG00000255559	ZNF252P-AS1	ZNF252P antisense RNA 1 [Source:HGNC Symbol;Acc:HGNC:27821]	241,028114181753	0,425069005090345	0,331066320905528	7,78665835847516e-05	0,0433778344185686
