## Supplementary material for "Transposable element expression with variation in sex chromosome number: insights into a toxic Y effect on human longevity": DataS2: list_of_upregulated_genes_in_XYY_compared_to_XXY.csv

input	name	description	baseMean	log2FoldChange	lfcSE	pvalue	padj
ENSG00000183878	UTY	ubiquitously transcribed tetratricopeptide repeat containing, Y-linked [Source:HGNC Symbol;Acc:HGNC:12638]	10757,0529415916	1,0592114272163	0,112016678560824	2,60056917119212e-21	3,22479245791726e-17
ENSG00000254715	OR7E154P	olfactory receptor family 7 subfamily E member 154 pseudogene [Source:HGNC Symbol;Acc:HGNC:31309]	1,00838924181555	23,4536316491159	3,17956165204272	5,41152613534225e-14	4,02628367521734e-10
ENSG00000067048	DDX3Y	DEAD-box helicase 3 Y-linked [Source:HGNC Symbol;Acc:HGNC:2699]	6486,31951870978	0,957917759483818	0,148105914982203	8,35032827760083e-11	3,45156180283365e-07
ENSG00000114374	USP9Y	ubiquitin specific peptidase 9 Y-linked [Source:HGNC Symbol;Acc:HGNC:12633]	6110,61454173867	1,06672213627103	0,166100147676903	1,08042718622951e-10	4,01929717549242e-07
ENSG00000270225	MTCO2P22	MT-CO2 pseudogene 22 [Source:HGNC Symbol;Acc:HGNC:52151]	3,49052323096674	25,6073259648687	4,31913826066607	7,0328150537287e-10	2,18023127344801e-06
ENSG00000211638	IGLV8-61	immunoglobulin lambda variable 8-61 [Source:HGNC Symbol;Acc:HGNC:5931]	1112,03374397378	5,59408052687452	1,28920880794247	9,79325472786824e-09	2,80245283947251e-05
ENSG00000012817	KDM5D	lysine demethylase 5D [Source:HGNC Symbol;Acc:HGNC:11115]	4966,9895767611	0,923060235973023	0,168294449153813	2,63113832816602e-08	6,29081086560793e-05
ENSG00000267793	None	ADAM metallopeptidase domain (ADAM) pseudogene	116,07688312477	0,896877712050885	0,175696018098131	1,13175575588285e-07	0,00022159182039262
ENSG00000286009	None	novel transcript, antisense to USP9Y	32,2065607551266	1,24939236394984	0,245687012410292	1,22834511879904e-07	0,000228478333822215
ENSG00000099725	PRKY	protein kinase Y-linked (pseudogene) [Source:HGNC Symbol;Acc:HGNC:9444]	4261,00542134672	1,0090672315923	0,205323513896604	2,01595909748896e-07	0,000326068236459508
ENSG00000131002	TXLNGY	taxilin gamma pseudogene, Y-linked [Source:HGNC Symbol;Acc:HGNC:18473]	9612,55567894448	0,931149623611752	0,273398015545138	2,46418722450351e-06	0,00295710415931468
ENSG00000145386	CCNA2	cyclin A2 [Source:HGNC Symbol;Acc:HGNC:1578]	246,46111219698	2,31177763156452	0,695069309055537	2,62816895209777e-06	0,00305532853709341
ENSG00000171848	RRM2	ribonucleotide reductase regulatory subunit M2 [Source:HGNC Symbol;Acc:HGNC:10452]	634,715911470183	2,30265474773023	0,7440190144008	3,50715536298492e-06	0,0037277053330972
ENSG00000261787	TCF24	transcription factor 24 [Source:HGNC Symbol;Acc:HGNC:32275]	0,225956613368452	14,6888226275078	8,99536553025544	3,4740399557988e-06	0,0037277053330972
ENSG00000276368	H2AC14	H2A clustered histone 14 [Source:HGNC Symbol;Acc:HGNC:4727]	467,841027768247	2,45833120781725	0,850714311734695	4,07098330327707e-06	0,00420679582958917
ENSG00000276043	UHRF1	ubiquitin like with PHD and ring finger domains 1 [Source:HGNC Symbol;Acc:HGNC:12556]	171,174325463975	2,31119141844387	0,787102187137744	4,21315308776243e-06	0,0042360407572392
ENSG00000164045	CDC25A	cell division cycle 25A [Source:HGNC Symbol;Acc:HGNC:1725]	55,9867742125386	2,54841106307782	1,06252814247146	6,59709245461719e-06	0,00613546091010535
ENSG00000157456	CCNB2	cyclin B2 [Source:HGNC Symbol;Acc:HGNC:1580]	101,899627206752	2,36520245479921	1,04182174625088	8,65452333513572e-06	0,00766564101405676
ENSG00000094804	CDC6	cell division cycle 6 [Source:HGNC Symbol;Acc:HGNC:1744]	124,010777860565	2,13093812437102	0,910353238230934	9,23454066182175e-06	0,00798916621303328
ENSG00000085840	ORC1	origin recognition complex subunit 1 [Source:HGNC Symbol;Acc:HGNC:8487]	97,1095534291202	2,08224518456412	0,904877566489534	9,91667524393809e-06	0,00838432353976684
ENSG00000142945	KIF2C	kinesin family member 2C [Source:HGNC Symbol;Acc:HGNC:6393]	79,7398275607053	2,14338602857702	1,01728505422889	1,19908840242139e-05	0,00991273059077289
ENSG00000146670	CDCA5	cell division cycle associated 5 [Source:HGNC Symbol;Acc:HGNC:14626]	51,5962178780155	2,2843014818955	1,20140195512039	1,36397105509122e-05	0,0107959760043507
ENSG00000183454	GRIN2A	glutamate ionotropic receptor NMDA type subunit 2A [Source:HGNC Symbol;Acc:HGNC:4585]	9,70713079508587	2,82155946153913	2,8290171687502	1,47410353535776e-05	0,0114246095039258
ENSG00000241859	ANOS2P	anosmin 2, pseudogene [Source:HGNC Symbol;Acc:HGNC:6214]	154,873461641809	0,753722240917749	0,407083463493574	1,65025469757895e-05	0,012528801021354
ENSG00000080007	DDX43	DEAD-box helicase 43 [Source:HGNC Symbol;Acc:HGNC:18677]	55,7251271124248	1,64420854778624	0,97204688585111	2,56647081244489e-05	0,0187206432732867
ENSG00000135476	ESPL1	extra spindle pole bodies like 1, separase [Source:HGNC Symbol;Acc:HGNC:16856]	69,6463443591216	1,78492518624029	1,10930228703662	2,67512466565523e-05	0,0191379447475077
ENSG00000138180	CEP55	centrosomal protein 55 [Source:HGNC Symbol;Acc:HGNC:1161]	96,5966601488282	1,85504602646828	1,2671300569057	3,03672480688231e-05	0,0209202221371905
ENSG00000171241	SHCBP1	SHC binding and spindle associated 1 [Source:HGNC Symbol;Acc:HGNC:29547]	108,857437368091	1,41291112605752	0,898914347862263	3,26337106876488e-05	0,0213101969847511
ENSG00000237649	KIFC1	kinesin family member C1 [Source:HGNC Symbol;Acc:HGNC:6389]	75,4934740445613	1,74924238083074	1,19241606562773	3,26518434485851e-05	0,0213101969847511
ENSG00000215030	RPL13P12	ribosomal protein L13 pseudogene 12 [Source:HGNC Symbol;Acc:HGNC:35701]	186,476076132099	2,51797148973019	4,40991566737416	3,9287186279882e-05	0,0247715697762354
ENSG00000274997	H2AC12	H2A clustered histone 12 [Source:HGNC Symbol;Acc:HGNC:13671]	485,164696131808	1,58404527910167	1,16154513671522	4,1401604055596e-05	0,0256696845412038
ENSG00000168078	PBK	PDZ binding kinase [Source:HGNC Symbol;Acc:HGNC:18282]	27,8407395633378	1,63638429437353	1,52357793073256	5,36220310995053e-05	0,0327015275234868
ENSG00000211896	IGHG1	immunoglobulin heavy constant gamma 1 (G1m marker) [Source:HGNC Symbol;Acc:HGNC:5525]	946,443167090871	1,56549749558102	1,74274006012698	6,00790406187464e-05	0,036048393388032
ENSG00000184357	H1-5	H1.5 linker histone, cluster member [Source:HGNC Symbol;Acc:HGNC:4719]	2332,6912106381	1,40359256948175	1,28439271961469	6,71571653361326e-05	0,0390361516823355
ENSG00000273703	H2BC14	H2B clustered histone 14 [Source:HGNC Symbol;Acc:HGNC:4750]	627,925724410613	1,43405206174574	1,33253745967982	6,66302507332583e-05	0,0390361516823355
ENSG00000144354	CDCA7	cell division cycle associated 7 [Source:HGNC Symbol;Acc:HGNC:14628]	188,068922344869	1,18728860974252	1,02997370790621	6,95763072231559e-05	0,0392167909849791
ENSG00000211660	IGLV2-23	immunoglobulin lambda variable 2-23 [Source:HGNC Symbol;Acc:HGNC:5890]	369,536397641931	1,47246047166016	1,66292436529954	6,95196808128303e-05	0,0392167909849791
ENSG00000112984	KIF20A	kinesin family member 20A [Source:HGNC Symbol;Acc:HGNC:9787]	47,7353423084665	1,40021344204588	1,33666871589841	7,09753276588092e-05	0,0394082561826173
ENSG00000198924	DCLRE1A	DNA cross-link repair 1A [Source:HGNC Symbol;Acc:HGNC:17660]	532,631379852613	0,334841962059214	0,369113452934347	7,51459703034677e-05	0,0411103711949897
ENSG00000211675	IGLC1	immunoglobulin lambda constant 1 [Source:HGNC Symbol;Acc:HGNC:5855]	1826,59634804369	1,37951555621839	1,46500809531055	7,9290725187912e-05	0,0427391305570016
ENSG00000170191	NANP	N-acetylneuraminic acid phosphatase [Source:HGNC Symbol;Acc:HGNC:16140]	168,93051138745	0,276174386743818	0,33460364277712	8,65365795869568e-05	0,0448113957100057
ENSG00000185130	H2BC13	H2B clustered histone 13 [Source:HGNC Symbol;Acc:HGNC:4748]	437,228358471977	1,16983358336829	1,13272985943227	8,67294021967262e-05	0,0448113957100057
ENSG00000129824	RPS4Y1	ribosomal protein S4 Y-linked 1 [Source:HGNC Symbol;Acc:HGNC:10425]	9555,60093547685	0,422797852802199	0,473872212908203	9,72414708710854e-05	0,0478470108337362
ENSG00000130182	ZSCAN10	zinc finger and SCAN domain containing 10 [Source:HGNC Symbol;Acc:HGNC:12997]	6,24441010324713	1,10343878807815	1,85341015325862	9,77493299471506e-05	0,0478470108337362
ENSG00000124610	H1-1	H1.1 linker histone, cluster member [Source:HGNC Symbol;Acc:HGNC:4715]	36,0831030241497	1,16809403187712	1,24137928530173	0,000100191846465106	0,0484056737707584
ENSG00000111665	CDCA3	cell division cycle associated 3 [Source:HGNC Symbol;Acc:HGNC:14624]	49,867426036681	1,06568899694664	1,11049064628679	0,000104744992456929	0,0493242843593699
