## Supplementary material for "Transposable element expression with variation in sex chromosome number: insights into a toxic Y effect on human longevity": DataS2: list_of_upregulated_genes_in_XYY_compared_to_XY.csv

input	name	description	baseMean	log2FoldChange	lfcSE	pvalue	padj
ENSG00000183878	UTY	ubiquitously transcribed tetratricopeptide repeat containing, Y-linked [Source:HGNC Symbol;Acc:HGNC:12638]	10757,0529415916	0,980535353631935	0,116228422356052	7,27148024351803e-19	1,5249748366706e-14
ENSG00000169084	DHRSX	dehydrogenase/reductase X-linked [Source:HGNC Symbol;Acc:HGNC:18399]	996,024739026697	0,703790215133578	0,123044098739267	1,96484981458433e-11	1,03017075778656e-07
ENSG00000012817	KDM5D	lysine demethylase 5D [Source:HGNC Symbol;Acc:HGNC:11115]	4966,9895767611	0,993848079946795	0,171864170883682	5,62846630757375e-11	2,36080390804873e-07
ENSG00000114374	USP9Y	ubiquitin specific peptidase 9 Y-linked [Source:HGNC Symbol;Acc:HGNC:12633]	6110,61454173867	0,850953855484988	0,182602672122837	8,27540840187252e-09	2,47931235720101e-05
ENSG00000267793	None	ADAM metallopeptidase domain (ADAM) pseudogene	116,07688312477	0,873449026135323	0,189591768274467	1,08570244638058e-08	2,84616896318668e-05
ENSG00000211638	IGLV8-61	immunoglobulin lambda variable 8-61 [Source:HGNC Symbol;Acc:HGNC:5931]	1112,03374397378	6,44222691135102	1,28438880559956	1,96417056783242e-08	4,57695390539795e-05
ENSG00000067048	DDX3Y	DEAD-box helicase 3 Y-linked [Source:HGNC Symbol;Acc:HGNC:2699]	6486,31951870978	0,667739493294553	0,174547427251148	1,88216412848737e-07	0,000328939550855309
ENSG00000183048	SLC25A10	solute carrier family 25 member 10 [Source:HGNC Symbol;Acc:HGNC:10980]	41,9679666441206	0,980845617979419	0,366398997941008	1,08133286277834e-06	0,00161983662844195
ENSG00000169093	ASMTL	acetylserotonin O-methyltransferase like [Source:HGNC Symbol;Acc:HGNC:751]	614,873209628016	0,57168486205176	0,180150947153284	3,17001605566237e-06	0,00443210511462342
ENSG00000099725	PRKY	protein kinase Y-linked (pseudogene) [Source:HGNC Symbol;Acc:HGNC:9444]	4261,00542134672	0,692049647176663	0,235252057872762	4,29408962548445e-06	0,00562847797660374
ENSG00000149582	TMEM25	transmembrane protein 25 [Source:HGNC Symbol;Acc:HGNC:25890]	179,378420933155	0,540154586473645	0,176388899488748	5,83328516320253e-06	0,00697335466301714
ENSG00000271856	LINC01215	long intergenic non-protein coding RNA 1215 [Source:HGNC Symbol;Acc:HGNC:49651]	548,40013636299	0,435881168836603	0,129028028821286	5,98514132816653e-06	0,00697335466301714
ENSG00000072195	SPEG	striated muscle enriched protein kinase [Source:HGNC Symbol;Acc:HGNC:16901]	105,604578944899	0,810835077599112	0,361141003211982	8,85051310618279e-06	0,00966752474173991
ENSG00000163016	ALMS1P1	ALMS1 pseudogene 1 [Source:HGNC Symbol;Acc:HGNC:29586]	111,695719258928	0,748041643165262	0,900162291053636	9,72815382985398e-06	0,00971518295808084
ENSG00000078081	LAMP3	lysosomal associated membrane protein 3 [Source:HGNC Symbol;Acc:HGNC:14582]	110,666814963949	0,651167126668897	0,785003453805403	1,46687859995744e-05	0,0128746442163216
ENSG00000126353	CCR7	C-C motif chemokine receptor 7 [Source:HGNC Symbol;Acc:HGNC:1608]	4440,53596500394	0,686735544551991	0,27388923195957	1,47335238027713e-05	0,0128746442163216
ENSG00000186918	ZNF395	zinc finger protein 395 [Source:HGNC Symbol;Acc:HGNC:18737]	1029,5966057965	0,444037564335254	0,146719051294034	1,83054020649444e-05	0,0153560356842405
ENSG00000259056	DUXAP1	double homeobox A pseudogene 1 [Source:HGNC Symbol;Acc:HGNC:32180]	19,3196667408866	0,706537794546648	0,44444451723162	1,98984718051422e-05	0,0160504134883631
ENSG00000182378	PLCXD1	phosphatidylinositol specific phospholipase C X domain containing 1 [Source:HGNC Symbol;Acc:HGNC:23148]	312,536456784615	0,664331374413828	0,289267845906207	2,73110524165335e-05	0,0210060724460221
ENSG00000136068	FLNB	filamin B [Source:HGNC Symbol;Acc:HGNC:3755]	2168,64371557378	0,667781886614845	0,308941722060833	3,45403696963006e-05	0,0233671172022844
ENSG00000087448	KLHL42	kelch like family member 42 [Source:HGNC Symbol;Acc:HGNC:29252]	1302,21033821958	0,376753642546843	0,120191192098055	3,76668184313079e-05	0,0243088727208565
ENSG00000230438	SERPINB9P1	serpin family B member 9 pseudogene 1 [Source:HGNC Symbol;Acc:HGNC:28590]	429,118420207289	0,564624742554323	0,233469917496048	3,82506580101213e-05	0,0243088727208565
ENSG00000131002	TXLNGY	taxilin gamma pseudogene, Y-linked [Source:HGNC Symbol;Acc:HGNC:18473]	9612,55567894448	0,555349713142637	0,24463985167798	6,07716184000901e-05	0,0277065735018846
ENSG00000142798	HSPG2	heparan sulfate proteoglycan 2 [Source:HGNC Symbol;Acc:HGNC:5273]	77,5816333080885	0,646843618818178	0,381256302556679	5,55262131951697e-05	0,0277065735018846
ENSG00000157077	ZFYVE9	zinc finger FYVE-type containing 9 [Source:HGNC Symbol;Acc:HGNC:6775]	398,747660896326	0,491687137244288	0,195572431412953	5,28831681556146e-05	0,0277065735018846
ENSG00000178947	SMIM10L2A	small integral membrane protein 10 like 2A [Source:HGNC Symbol;Acc:HGNC:34499]	63,6880592142256	0,554503719667952	0,243619834222509	6,02221156706411e-05	0,0277065735018846
ENSG00000262655	SPON1	spondin 1 [Source:HGNC Symbol;Acc:HGNC:11252]	113,113433101906	0,618268450465555	0,299415248222992	5,97952448372096e-05	0,0277065735018846
ENSG00000154359	LONRF1	LON peptidase N-terminal domain and ring finger 1 [Source:HGNC Symbol;Acc:HGNC:26302]	481,11391372615	0,604533392706277	0,292451489772761	6,6335920036946e-05	0,0292065067100386
ENSG00000073111	MCM2	minichromosome maintenance complex component 2 [Source:HGNC Symbol;Acc:HGNC:6944]	298,004477283242	0,491061862313855	0,458167111730405	7,3489472926646e-05	0,0296388697349542
ENSG00000139572	GPR84	G protein-coupled receptor 84 [Source:HGNC Symbol;Acc:HGNC:4535]	134,366011515733	0,417275398455675	0,537517192327408	7,21646563131457e-05	0,0296388697349542
ENSG00000214717	ZBED1	zinc finger BED-type containing 1 [Source:HGNC Symbol;Acc:HGNC:447]	1839,38905566265	0,574198306296873	0,273523966916804	7,87259154054544e-05	0,0305748129237628
ENSG00000120915	EPHX2	epoxide hydrolase 2 [Source:HGNC Symbol;Acc:HGNC:3402]	646,921332330771	0,471418630314339	0,200334615531514	0,000102238546286942	0,0364146918215588
ENSG00000171316	CHD7	chromodomain helicase DNA binding protein 7 [Source:HGNC Symbol;Acc:HGNC:20626]	4020,38849199436	0,350252906233426	0,118567700769011	0,000107645334710565	0,0376256326591661
ENSG00000226179	LINC00685	long intergenic non-protein coding RNA 685 [Source:HGNC Symbol;Acc:HGNC:27560]	26,4696277518312	0,588770731971082	0,332710768218231	0,000112079987053459	0,0379716138579941
ENSG00000278195	SSTR3	somatostatin receptor 3 [Source:HGNC Symbol;Acc:HGNC:11332]	160,840210197314	0,575824521592227	0,37286998618332	0,000118711947857666	0,0379716138579941
ENSG00000197714	ZNF460	zinc finger protein 460 [Source:HGNC Symbol;Acc:HGNC:21628]	3053,16206839388	0,348541396203449	0,120063092225966	0,00012939284209127	0,0399062747696783
ENSG00000120049	KCNIP2	potassium voltage-gated channel interacting protein 2 [Source:HGNC Symbol;Acc:HGNC:15522]	114,855444449541	0,457358807477122	0,197479381036995	0,000131521763106371	0,0399749915343017
ENSG00000188706	ZDHHC9	zinc finger DHHC-type palmitoyltransferase 9 [Source:HGNC Symbol;Acc:HGNC:18475]	81,6437120335365	0,52228792744982	0,267014263248466	0,00016265745066152	0,0463803379472509
ENSG00000267199	None	novel transcript, antisense SPIRE1	11,0541283528654	0,310389150242388	0,49727773828799	0,000163524726460191	0,0463803379472509
ENSG00000279253	None	novel transcript	86,8855423052258	0,539395742421677	0,3002409181163	0,000179405678421502	0,0494266557567718
ENSG00000234948	LINC01524	long intergenic non-protein coding RNA 1524 [Source:HGNC Symbol;Acc:HGNC:51228]	17,8030407105236	0,30817368352428	0,461199237793375	0,000190359177381045	0,0499357924498912
