## Supplementary material for "Transposable element expression with variation in sex chromosome number: insights into a toxic Y effect on human longevity": DataS3: gprofiler_downregulated_genes_in_XXY_compared_to_XY.csv

query "significant" "p_value" "term_size" "query_size" "intersection_size" "precision" "recall" "term_id" "source" "term_name" "effective_domain_size" "source_order"
query_1 "TRUE" "0.0498194873906892" "1" "6" "1" "0.166666666666667" "1" "CORUM:3830" "CORUM" "ADRB2 homodimer complex" "3383" "1512"
query_1 "TRUE" "0.00920406342718715" "17" "41" "3" "0.0731707317073171" "0.176470588235294" "GO:0097428" "GO:BP" "protein maturation by iron-sulfur cluster transfer" "21010" "19543"
query_1 "TRUE" "0.00504349148866954" "27" "34" "3" "0.0882352941176471" "0.111111111111111" "GO:0051537" "GO:MF" "2 iron	2 sulfur cluster binding" "20139" "8063"
query_1 "TRUE" "0.00500035980479502" "23" "8" "3" "0.375" "0.130434782608696" "HP:0009592" "HP" "Astrocytoma" "4962" "6109"
query_1 "TRUE" "0.0368026927765538" "44" "8" "3" "0.375" "0.0681818181818182" "HP:0100707" "HP" "Abnormal astrocyte morphology" "4962" "16198"
query_1 "TRUE" "0.0421184221015769" "46" "8" "3" "0.375" "0.0652173913043478" "HP:0009733" "HP" "Glioma" "4962" "6235"
query_1 "TRUE" "0.0491612853386821" "147" "8" "4" "0.5" "0.0272108843537415" "HP:0100705" "HP" "Abnormal glial cell morphology" "4962" "16196"
query_1 "TRUE" "0.049563050869052" "7" "8" "2" "0.25" "0.285714285714286" "HP:0005564" "HP" "Absence of renal corticomedullary differentiation" "4962" "3759"
