## Supplementary material for "Transposable element expression with variation in sex chromosome number: insights into a toxic Y effect on human longevity": DataS3: gprofiler_downregulated_genes_in_XY_compared_to_XX.csv

query "significant" "p_value" "term_size" "query_size" "intersection_size" "precision" "recall" "term_id" "source" "term_name" "effective_domain_size" "source_order"
query_1 "TRUE" "0.00720557318783369" "2749" "18" "11" "0.611111111111111" "0.00400145507457257" "TF:M00456_1" "TF" "Factor: FAC1; motif: NNNCAMAACACRNA; match class: 1" "20011" "2377"
