## Supplementary material for "Transposable element expression with variation in sex chromosome number: insights into a toxic Y effect on human longevity": DataS3: gprofiler_downregulated_genes_in_XYY_compared_to_XY.csv

query "significant" "p_value" "term_size" "query_size" "intersection_size" "precision" "recall" "term_id" "source" "term_name" "effective_domain_size" "source_order"
query_1 "TRUE" "0.000970817079414846" "55" "26" "4" "0.153846153846154" "0.0727272727272727" "GO:0042743" "GO:BP" "hydrogen peroxide metabolic process" "21010" "10839"
query_1 "TRUE" "0.00472716844494373" "23" "26" "3" "0.115384615384615" "0.130434782608696" "GO:0015669" "GO:BP" "gas transport" "21010" "4883"
query_1 "TRUE" "0.0119195316598768" "31" "26" "3" "0.115384615384615" "0.0967741935483871" "GO:0042744" "GO:BP" "hydrogen peroxide catabolic process" "21010" "10840"
query_1 "TRUE" "0.0161711930193859" "11" "27" "2" "0.0740740740740741" "0.181818181818182" "GO:0031838" "GO:CC" "haptoglobin-hemoglobin complex" "22090" "1194"
query_1 "TRUE" "0.0228991152936608" "13" "27" "2" "0.0740740740740741" "0.153846153846154" "GO:0005833" "GO:CC" "hemoglobin complex" "22090" "383"
query_1 "TRUE" "0.0156395808015033" "54" "26" "3" "0.115384615384615" "0.0555555555555556" "GO:0004601" "GO:MF" "peroxidase activity" "20139" "916"
query_1 "TRUE" "0.0174482904394586" "56" "26" "3" "0.115384615384615" "0.0535714285714286" "GO:0016684" "GO:MF" "oxidoreductase activity	acting on peroxide as acceptor" "20139" "2911"
query_1 "TRUE" "0.0247122656448573" "10" "26" "2" "0.0769230769230769" "0.2" "GO:0031720" "GO:MF" "haptoglobin binding" "20139" "4215"
query_1 "TRUE" "0.0494705987198907" "5" "11" "2" "0.181818181818182" "0.4" "HP:0025547" "HP" "Decreased mean corpuscular hemoglobin concentration" "4962" "9963"
query_1 "TRUE" "0.0267352815425817" "9" "17" "2" "0.117647058823529" "0.222222222222222" "REAC:R-HSA-1247673" "REAC" "Erythrocytes take up oxygen and release carbon dioxide" "10835" "817"
