## Supplementary material for "Transposable element expression with variation in sex chromosome number: insights into a toxic Y effect on human longevity": DataS3: gprofiler_downregulated_protein_coding_genes_in_XYY_compared_to_XY.csv

query "significant" "p_value" "term_size" "query_size" "intersection_size" "precision" "recall" "term_id" "source" "term_name" "effective_domain_size" "source_order"
query_1 "TRUE" "0.00447331430171845" "23" "25" "3" "0.12" "0.130434782608696" "GO:0015669" "GO:BP" "gas transport" "21010" "4883"
query_1 "TRUE" "0.0145580282640321" "11" "26" "2" "0.0769230769230769" "0.181818181818182" "GO:0031838" "GO:CC" "haptoglobin-hemoglobin complex" "22090" "1194"
query_1 "TRUE" "0.0206160471456397" "13" "26" "2" "0.0769230769230769" "0.153846153846154" "GO:0005833" "GO:CC" "hemoglobin complex" "22090" "383"
query_1 "TRUE" "0.0214838835100443" "10" "25" "2" "0.08" "0.2" "GO:0031720" "GO:MF" "haptoglobin binding" "20139" "4215"
query_1 "TRUE" "0.0499386085513643" "15" "25" "2" "0.08" "0.133333333333333" "GO:0005344" "GO:MF" "oxygen carrier activity" "20139" "1430"
query_1 "TRUE" "0.0467218674345083" "5" "10" "2" "0.2" "0.4" "HP:0025547" "HP" "Decreased mean corpuscular hemoglobin concentration" "4962" "9963"
query_1 "TRUE" "0.023152019394577" "9" "16" "2" "0.125" "0.222222222222222" "REAC:R-HSA-1247673" "REAC" "Erythrocytes take up oxygen and release carbon dioxide" "10835" "817"
query_1 "TRUE" "0.0499901150327053" "13" "16" "2" "0.125" "0.153846153846154" "REAC:R-HSA-1237044" "REAC" "Erythrocytes take up carbon dioxide and release oxygen" "10835" "816"
query_1 "TRUE" "0.0499901150327053" "13" "16" "2" "0.125" "0.153846153846154" "REAC:R-HSA-1480926" "REAC" "O2/CO2 exchange in erythrocytes" "10835" "1555"
