## Supplementary material for "Transposable element expression with variation in sex chromosome number: insights into a toxic Y effect on human longevity": DataS3: gprofiler_upregulated_genes_in_XXY_compared_to_XY.csv

query "significant" "p_value" "term_size" "query_size" "intersection_size" "precision" "recall" "term_id" "source" "term_name" "effective_domain_size" "source_order"
query_1 "TRUE" "0.0165274262078821" "6115" "102" "51" "0.5" "0.00834014717906787" "GO:0043167" "GO:MF" "ion binding" "20139" "5753"
query_1 "TRUE" "0.0495340820312861" "2" "28" "2" "0.0714285714285714" "1" "HP:0003994" "HP" "Dislocated wrist" "4962" "2846"
query_1 "TRUE" "0.000849098004502802" "9325" "104" "74" "0.711538461538462" "0.00793565683646113" "TF:M03876_1" "TF" "Factor: Kaiso; motif: GCMGGGRGCRGS; match class: 1" "20011" "4525"
query_1 "TRUE" "0.0108038448572241" "6802" "104" "58" "0.557692307692308" "0.00852690385180829" "TF:M09973_1" "TF" "Factor: CPBP; motif: GNNRGGGHGGGGNNGGGRN; match class: 1" "20011" "945"
query_1 "TRUE" "0.0166808523662688" "7609" "104" "62" "0.596153846153846" "0.00814824549875148" "TF:M01858" "TF" "Factor: AP-2beta; motif: GCNNNGGSCNGVGGGN" "20011" "136"
query_1 "TRUE" "0.0186249627690751" "2111" "104" "27" "0.259615384615385" "0.0127901468498342" "TF:M09658_1" "TF" "Factor: Sp2; motif: GGSNNGGGGGCGGGGCCNGNGS; match class: 1" "20011" "7869"
query_1 "TRUE" "0.0310921211793806" "8488" "104" "66" "0.634615384615385" "0.00777568331762488" "TF:M07226" "TF" "Factor: SP1; motif: NCCCCKCCCCC" "20011" "7832"
query_1 "TRUE" "0.0406556169639146" "7066" "104" "58" "0.557692307692308" "0.0082083215397679" "TF:M10529" "TF" "Factor: Sp1; motif: RGGGMGGRGSNGGGG" "20011" "7838"
query_1 "TRUE" "0.0442638647830445" "3624" "104" "37" "0.355769230769231" "0.0102097130242826" "TF:M00982_1" "TF" "Factor: KROX; motif: CCCGCCCCCRCCCC; match class: 1" "20011" "4613"
query_1 "TRUE" "0.0463886848952105" "4716" "104" "44" "0.423076923076923" "0.00932994062765055" "TF:M01857_1" "TF" "Factor: AP-2alpha; motif: NGCCYSNNGSN; match class: 1" "20011" "135"
query_1 "TRUE" "0.0485954970657989" "2493" "104" "29" "0.278846153846154" "0.0116325711993582" "TF:M07129_1" "TF" "Factor: Sp2; motif: GYCCCGCCYCYNNNN; match class: 1" "20011" "7867"
