## Supplementary material for "Transposable element expression with variation in sex chromosome number: insights into a toxic Y effect on human longevity": DataS3: gprofiler_upregulated_genes_in_XY_compared_to_XX.csv

query "significant" "p_value" "term_size" "query_size" "intersection_size" "precision" "recall" "term_id" "source" "term_name" "effective_domain_size" "source_order"
query_1 "TRUE" "0.0498844669621277" "28" "15" "2" "0.133333333333333" "0.0714285714285714" "GO:0141052" "GO:MF" "histone H3 demethylase activity" "20139" "10872"
query_1 "TRUE" "2.60890925086208e-11" "18" "8" "6" "0.75" "0.333333333333333" "HP:0001450" "HP" "Y-linked inheritance" "4962" "1083"
query_1 "TRUE" "3.99535477994364e-05" "327" "8" "7" "0.875" "0.0214067278287462" "HP:0000144" "HP" "Decreased fertility" "4962" "126"
query_1 "TRUE" "6.58037707323575e-05" "184" "8" "6" "0.75" "0.0326086956521739" "HP:0003251" "HP" "Male infertility" "4962" "2349"
query_1 "TRUE" "0.000149783184442172" "211" "8" "6" "0.75" "0.028436018957346" "HP:0012041" "HP" "Decreased fertility in males" "4962" "8438"
query_1 "TRUE" "0.000498719335212951" "258" "8" "6" "0.75" "0.0232558139534884" "HP:0000789" "HP" "Infertility" "4962" "613"
query_1 "TRUE" "0.0433327465951192" "550" "8" "6" "0.75" "0.0109090909090909" "HP:0011462" "HP" "Young adult onset" "4962" "7867"
query_1 "TRUE" "0.0198663520821016" "105" "11" "3" "0.272727272727273" "0.0285714285714286" "MIRNA:hsa-miR-6865-3p" "MIRNA" "hsa-miR-6865-3p" "14846" "2349"
query_1 "TRUE" "0.0262928488361789" "7716" "18" "16" "0.888888888888889" "0.00207361327112494" "TF:M09855" "TF" "Factor: FOXP1; motif: CTGTTTNYTYTKN" "20011" "2782"
