## Supplementary material for "Transposable element expression with variation in sex chromosome number: insights into a toxic Y effect on human longevity": DataS3: gprofiler_upregulated_genes_in_XYY_compared_to_XY.csv

query "significant" "p_value" "term_size" "query_size" "intersection_size" "precision" "recall" "term_id" "source" "term_name" "effective_domain_size" "source_order"
query_1 "TRUE" "0.00721911624630486" "18" "11" "3" "0.272727272727273" "0.166666666666667" "HP:0001450" "HP" "Y-linked inheritance" "4962" "1083"
query_1 "TRUE" "0.0436591568749717" "201" "11" "5" "0.454545454545455" "0.0248756218905473" "HP:0045058" "HP" "Abnormality of the testis size" "4962" "15494"
