## Supplementary material for "Transposable element expression with variation in sex chromosome number: insights into a toxic Y effect on human longevity": DataS3: gprofiler_upregulated_protein_coding_genes_in_XYY_compared_to_XXY.csv

query "significant" "p_value" "term_size" "query_size" "intersection_size" "precision" "recall" "term_id" "source" "term_name" "effective_domain_size" "source_order"
query_1 "TRUE" "0.020043648701187" "4" "12" "2" "0.166666666666667" "0.5" "CORUM:2210" "CORUM" "BRCA1-IRIS-pre-replication complex" "3383" "943"
query_1 "TRUE" "3.00258059617383e-07" "660" "33" "12" "0.363636363636364" "0.0181818181818182" "GO:0051301" "GO:BP" "cell division" "21010" "14313"
query_1 "TRUE" "8.00584002482064e-07" "908" "33" "13" "0.393939393939394" "0.0143171806167401" "GO:0000278" "GO:BP" "mitotic cell cycle" "21010" "80"
query_1 "TRUE" "1.43803532504568e-06" "757" "33" "12" "0.363636363636364" "0.0158520475561427" "GO:1903047" "GO:BP" "mitotic cell cycle process" "21010" "23651"
query_1 "TRUE" "4.55120255007255e-06" "1811" "33" "16" "0.484848484848485" "0.00883489784649365" "GO:0007049" "GO:BP" "cell cycle" "21010" "2692"
query_1 "TRUE" "0.000464327237877569" "1273" "33" "12" "0.363636363636364" "0.00942655145326002" "GO:0022402" "GO:BP" "cell cycle process" "21010" "6908"
query_1 "TRUE" "0.000487297172404945" "89" "33" "5" "0.151515151515152" "0.0561797752808989" "GO:1901992" "GO:BP" "positive regulation of mitotic cell cycle phase transition" "21010" "22806"
query_1 "TRUE" "0.000635713864543013" "447" "33" "8" "0.242424242424242" "0.0178970917225951" "GO:0044772" "GO:BP" "mitotic cell cycle phase transition" "21010" "11749"
query_1 "TRUE" "0.00160446007269733" "113" "33" "5" "0.151515151515152" "0.0442477876106195" "GO:1901989" "GO:BP" "positive regulation of cell cycle phase transition" "21010" "22803"
query_1 "TRUE" "0.00207377687175934" "119" "33" "5" "0.151515151515152" "0.0420168067226891" "GO:0045931" "GO:BP" "positive regulation of mitotic cell cycle" "21010" "12342"
query_1 "TRUE" "0.00306691425289177" "551" "33" "8" "0.242424242424242" "0.014519056261343" "GO:0044770" "GO:BP" "cell cycle phase transition" "21010" "11747"
query_1 "TRUE" "0.00738248001616704" "154" "33" "5" "0.151515151515152" "0.0324675324675325" "GO:0044839" "GO:BP" "cell cycle G2/M phase transition" "21010" "11792"
query_1 "TRUE" "0.00929058773861758" "1112" "33" "10" "0.303030303030303" "0.00899280575539568" "GO:0051726" "GO:BP" "regulation of cell cycle" "21010" "14607"
query_1 "TRUE" "0.0152289193036649" "313" "33" "6" "0.181818181818182" "0.0191693290734824" "GO:0098813" "GO:BP" "nuclear chromosome segregation" "21010" "19796"
query_1 "TRUE" "0.0209338861397909" "331" "33" "6" "0.181818181818182" "0.0181268882175227" "GO:1901990" "GO:BP" "regulation of mitotic cell cycle phase transition" "21010" "22804"
query_1 "TRUE" "0.0222143377842847" "721" "33" "8" "0.242424242424242" "0.0110957004160888" "GO:0010564" "GO:BP" "regulation of cell cycle process" "21010" "4288"
query_1 "TRUE" "0.041602632791373" "1039" "33" "9" "0.272727272727273" "0.00866217516843118" "GO:0006259" "GO:BP" "DNA metabolic process" "21010" "2106"
query_1 "TRUE" "0.0462517674529321" "109" "33" "4" "0.121212121212121" "0.036697247706422" "GO:0000079" "GO:BP" "regulation of cyclin-dependent protein serine/threonine kinase activity" "21010" "30"
query_1 "TRUE" "9.75261349170343e-06" "135" "33" "6" "0.181818181818182" "0.0444444444444444" "GO:0000786" "GO:CC" "nucleosome" "22090" "93"
query_1 "TRUE" "0.000772772195690415" "10063" "33" "28" "0.848484848484849" "0.00278247043625161" "GO:0005634" "GO:CC" "nucleus" "22090" "243"
query_1 "TRUE" "0.00129034643898574" "4221" "33" "18" "0.545454545454545" "0.00426439232409382" "GO:0005654" "GO:CC" "nucleoplasm" "22090" "252"
query_1 "TRUE" "0.00817170393243296" "431" "33" "6" "0.181818181818182" "0.0139211136890951" "GO:0005819" "GO:CC" "spindle" "22090" "371"
query_1 "TRUE" "0.0108616649545348" "48" "33" "3" "0.0909090909090909" "0.0625" "GO:0005871" "GO:CC" "kinesin complex" "22090" "411"
query_1 "TRUE" "0.0122559724307823" "6568" "33" "21" "0.636363636363636" "0.0031973203410475" "GO:0043232" "GO:CC" "intracellular non-membrane-bounded organelle" "22090" "1888"
query_1 "TRUE" "0.0122865065559823" "6569" "33" "21" "0.636363636363636" "0.00319683361242198" "GO:0043228" "GO:CC" "non-membrane-bounded organelle" "22090" "1884"
query_1 "TRUE" "6.24062544186989e-06" "100" "34" "6" "0.176470588235294" "0.06" "GO:0030527" "GO:MF" "structural constituent of chromatin" "20139" "3959"
query_1 "TRUE" "0.00209598296223059" "2530" "34" "15" "0.441176470588235" "0.00592885375494071" "GO:0003677" "GO:MF" "DNA binding" "20139" "324"
query_1 "TRUE" "0.0131597631937534" "371" "34" "6" "0.176470588235294" "0.0161725067385445" "GO:0016887" "GO:MF" "ATP hydrolysis activity" "20139" "3072"
query_1 "TRUE" "0.00377582671254685" "18" "9" "3" "0.333333333333333" "0.166666666666667" "HP:0001450" "HP" "Y-linked inheritance" "4962" "1083"
query_1 "TRUE" "3.08902285773146e-07" "157" "15" "7" "0.466666666666667" "0.0445859872611465" "KEGG:04110" "KEGG" "Cell cycle" "8161" "259"
query_1 "TRUE" "0.00016063873722323" "130" "15" "5" "0.333333333333333" "0.0384615384615385" "KEGG:05322" "KEGG" "Systemic lupus erythematosus" "8161" "477"
query_1 "TRUE" "0.000906616997970211" "185" "15" "5" "0.333333333333333" "0.027027027027027" "KEGG:05034" "KEGG" "Alcoholism" "8161" "415"
query_1 "TRUE" "0.019138786167096" "187" "15" "4" "0.266666666666667" "0.0213903743315508" "KEGG:04613" "KEGG" "Neutrophil extracellular trap formation" "8161" "317"
query_1 "TRUE" "0.0467271126051822" "100" "15" "3" "0.2" "0.03" "KEGG:04914" "KEGG" "Progesterone-mediated oocyte maturation" "8161" "364"
query_1 "TRUE" "0.00116962124788672" "848" "29" "10" "0.344827586206897" "0.0117924528301887" "MIRNA:hsa-miR-193b-3p" "MIRNA" "hsa-miR-193b-3p" "14846" "359"
query_1 "TRUE" "0.00592702939215309" "160" "29" "5" "0.172413793103448" "0.03125" "MIRNA:hsa-miR-1276" "MIRNA" "hsa-miR-1276" "14846" "170"
query_1 "TRUE" "0.011512805626938" "89" "29" "4" "0.137931034482759" "0.0449438202247191" "MIRNA:hsa-miR-6822-3p" "MIRNA" "hsa-miR-6822-3p" "14846" "2267"
query_1 "TRUE" "0.025297273744158" "730" "29" "8" "0.275862068965517" "0.010958904109589" "MIRNA:hsa-miR-34a-5p" "MIRNA" "hsa-miR-34a-5p" "14846" "707"
query_1 "TRUE" "0.0325551998018438" "116" "29" "4" "0.137931034482759" "0.0344827586206897" "MIRNA:hsa-miR-146a-3p" "MIRNA" "hsa-miR-146a-3p" "14846" "265"
query_1 "TRUE" "1.31881885139185e-08" "549" "25" "13" "0.52" "0.0236794171220401" "REAC:R-HSA-69278" "REAC" "Cell Cycle	Mitotic" "10835" "314"
query_1 "TRUE" "1.86599703634192e-07" "679" "25" "13" "0.52" "0.0191458026509573" "REAC:R-HSA-1640170" "REAC" "Cell Cycle" "10835" "312"
query_1 "TRUE" "7.46878701526989e-06" "80" "25" "6" "0.24" "0.075" "REAC:R-HSA-2559586" "REAC" "DNA Damage/Telomere Stress Induced Senescence" "10835" "424"
query_1 "TRUE" "5.96967522139103e-05" "289" "25" "8" "0.32" "0.027681660899654" "REAC:R-HSA-69620" "REAC" "Cell Cycle Checkpoints" "10835" "313"
query_1 "TRUE" "0.000599428176852144" "167" "25" "6" "0.24" "0.0359281437125748" "REAC:R-HSA-69481" "REAC" "G2/M Checkpoints" "10835" "958"
query_1 "TRUE" "0.000817911218680749" "408" "25" "8" "0.32" "0.0196078431372549" "REAC:R-HSA-68886" "REAC" "M Phase" "10835" "1286"
query_1 "TRUE" "0.00119397421940185" "188" "25" "6" "0.24" "0.0319148936170213" "REAC:R-HSA-69306" "REAC" "DNA Replication" "10835" "428"
query_1 "TRUE" "0.00147539150074619" "195" "25" "6" "0.24" "0.0307692307692308" "REAC:R-HSA-2559583" "REAC" "Cellular Senescence" "10835" "323"
query_1 "TRUE" "0.00303315252865859" "221" "25" "6" "0.24" "0.0271493212669683" "REAC:R-HSA-5689880" "REAC" "Ub-specific processing proteases" "10835" "2497"
query_1 "TRUE" "0.00355147688042544" "130" "25" "5" "0.2" "0.0384615384615385" "REAC:R-HSA-69206" "REAC" "G1/S Transition" "10835" "955"
query_1 "TRUE" "0.00477952515623303" "65" "25" "4" "0.16" "0.0615384615384615" "REAC:R-HSA-5334118" "REAC" "DNA methylation" "10835" "430"
query_1 "TRUE" "0.0056460437827154" "143" "25" "5" "0.2" "0.034965034965035" "REAC:R-HSA-68867" "REAC" "Assembly of the pre-replicative complex" "10835" "175"
query_1 "TRUE" "0.00606509235370481" "69" "25" "4" "0.16" "0.0579710144927536" "REAC:R-HSA-68616" "REAC" "Assembly of the ORC complex at the origin of replication" "10835" "172"
query_1 "TRUE" "0.00645366739448884" "147" "25" "5" "0.2" "0.0340136054421769" "REAC:R-HSA-453279" "REAC" "Mitotic G1 phase and G1/S transition" "10835" "1408"
query_1 "TRUE" "0.00849887278269431" "25" "25" "3" "0.12" "0.12" "REAC:R-HSA-69273" "REAC" "Cyclin A/B1/B2 associated events during G2/M transition" "10835" "401"
query_1 "TRUE" "0.00959279594615807" "26" "25" "3" "0.12" "0.115384615384615" "REAC:R-HSA-1538133" "REAC" "G0 and Early G1" "10835" "952"
query_1 "TRUE" "0.00971694505982589" "160" "25" "5" "0.2" "0.03125" "REAC:R-HSA-69002" "REAC" "DNA Replication Pre-Initiation" "10835" "429"
query_1 "TRUE" "0.0100886708621604" "273" "25" "6" "0.24" "0.021978021978022" "REAC:R-HSA-4839726" "REAC" "Chromatin organization" "10835" "345"
query_1 "TRUE" "0.0100886708621604" "273" "25" "6" "0.24" "0.021978021978022" "REAC:R-HSA-3247509" "REAC" "Chromatin modifying enzymes" "10835" "344"
query_1 "TRUE" "0.0103157705240962" "162" "25" "5" "0.2" "0.0308641975308642" "REAC:R-HSA-69242" "REAC" "S Phase" "10835" "2005"
query_1 "TRUE" "0.0107754673244515" "27" "25" "3" "0.12" "0.111111111111111" "REAC:R-HSA-69205" "REAC" "G1/S-Specific Transcription" "10835" "956"
query_1 "TRUE" "0.0161977002740333" "297" "25" "6" "0.24" "0.0202020202020202" "REAC:R-HSA-5688426" "REAC" "Deubiquitination" "10835" "706"
query_1 "TRUE" "0.0205793987329092" "94" "25" "4" "0.16" "0.0425531914893617" "REAC:R-HSA-3214815" "REAC" "HDACs deacetylate histones" "10835" "1041"
query_1 "TRUE" "0.0281913705849179" "37" "25" "3" "0.12" "0.0810810810810811" "REAC:R-HSA-176187" "REAC" "Activation of ATR in response to replication stress" "10835" "72"
query_1 "TRUE" "0.0305517774760283" "104" "25" "4" "0.16" "0.0384615384615385" "REAC:R-HSA-9645723" "REAC" "Diseases of programmed cell death" "10835" "737"
query_1 "TRUE" "0.0407573096247548" "112" "25" "4" "0.16" "0.0357142857142857" "REAC:R-HSA-157579" "REAC" "Telomere Maintenance" "10835" "2372"
query_1 "TRUE" "0.0407573096247548" "112" "25" "4" "0.16" "0.0357142857142857" "REAC:R-HSA-2559582" "REAC" "Senescence-Associated Secretory Phenotype (SASP)" "10835" "2087"
query_1 "TRUE" "0.0421873793052641" "113" "25" "4" "0.16" "0.0353982300884956" "REAC:R-HSA-9610379" "REAC" "HCMV Late Events" "10835" "1039"
query_1 "TRUE" "0.0499670033620394" "8" "25" "2" "0.08" "0.25" "REAC:R-HSA-68689" "REAC" "CDC6 association with the ORC:origin complex" "10835" "261"
query_1 "TRUE" "0.00124542024450134" "2122" "34" "15" "0.441176470588235" "0.00706880301602262" "TF:M00516_1" "TF" "Factor: E2F-1; motif: TTTSGCGCGMNR; match class: 1" "20011" "1547"
query_1 "TRUE" "0.00228872599910804" "1344" "34" "12" "0.352941176470588" "0.00892857142857143" "TF:M00920_1" "TF" "Factor: E2F; motif: NKCGCGCSAAAN; match class: 1" "20011" "1565"
query_1 "TRUE" "0.0122161918323528" "1577" "34" "12" "0.352941176470588" "0.00760938490805327" "TF:M00919_1" "TF" "Factor: E2F; motif: NCSCGCSAAAN; match class: 1" "20011" "1557"
query_1 "TRUE" "0.0228355893303468" "4713" "34" "20" "0.588235294117647" "0.00424358158285593" "TF:M00740_1" "TF" "Factor: Rb:E2F-1:DP-1; motif: TTTSGCGC; match class: 1" "20011" "1423"
query_1 "TRUE" "0.028451606270126" "5739" "34" "22" "0.647058823529412" "0.00383342045652553" "TF:M00739" "TF" "Factor: E2F-4:DP-2; motif: TTTCSCGC" "20011" "1500"
query_1 "TRUE" "0.0315917973756902" "7382" "34" "25" "0.735294117647059" "0.00338661609319967" "TF:M08874" "TF" "Factor: E2F1; motif: NNNNNGCGSSAAAN" "20011" "1454"
query_1 "TRUE" "0.0317341926685285" "1731" "34" "12" "0.352941176470588" "0.00693240901213172" "TF:M00939_1" "TF" "Factor: E2F; motif: TTTSGCGSG; match class: 1" "20011" "1559"
query_1 "TRUE" "0.0344963488495622" "8001" "34" "26" "0.764705882352941" "0.0032495938007749" "TF:M00940" "TF" "Factor: E2F-1; motif: NTTTCGCGCS" "20011" "1458"
query_1 "TRUE" "0.0371109024259719" "702" "34" "8" "0.235294117647059" "0.0113960113960114" "TF:M00209_1" "TF" "Factor: NF-Y; motif: NCTGATTGGYTASY; match class: 1" "20011" "5757"
query_1 "TRUE" "5.57669140945715e-06" "120" "16" "6" "0.375" "0.05" "WP:WP179" "WP" "Cell cycle" "8625" "225"
query_1 "TRUE" "5.38169351819648e-05" "90" "16" "5" "0.3125" "0.0555555555555556" "WP:WP2446" "WP" "Retinoblastoma gene in cancer" "8625" "415"
